# Profiling Mouse Brown and White Adipocytes to Identify Metabolically Relevant Small ORFs and Functional Microproteins

**DOI:** 10.1101/2022.03.12.484025

**Authors:** Thomas F. Martinez, Sally Lyons-Abbott, Angie L. Bookout, Cynthia Donaldson, Joan M. Vaughan, Calvin Lau, Ariel Abramov, Arian F. Baquero, Karalee Baquero, Dave Friedrich, Justin Huard, Ray Davis, Bong Kim, Ty Koch, Aaron J. Mercer, Ayesha Misquith, Sara A. Murray, Sakara Perry, Lindsay K. Pino, Christina Sanford, Alex Simon, Yu Zhang, Garrett Zipp, Maxim N. Shokhirev, Andrew J. Whittle, Brian C. Searle, Michael J. MacCoss, Alan Saghatelian, Christopher A. Barnes

## Abstract

The absence of thousands of recently annotated small open reading frame (smORF)-encoded peptides and small proteins (microproteins) from databases has precluded their analysis in metabolism and metabolic disease. Given the outsized importance of small proteins and peptides such as insulin, leptin, amylin, glucagon, and glucagon-like peptide-1 (GLP-1) in metabolism, microproteins are a potentially rich source of uncharacterized metabolic regulators. Here, we annotate smORFs in primary differentiated brown, white, and beige mouse adipose cells. Ribosome profiling (Ribo-Seq) detected a total of 3,877 unannotated smORFs. Analysis of RNA-Seq datasets revealed diet-regulated smORF expression in adipose tissues, and validated the adipose translation of the feeding-neuron marker gene Gm8773. Gm8773 encodes the mouse homolog of FAM237B, a neurosecretory protein that stimulates food intake and promotes weight gain in chickens. Testing of recombinant mFAM237B produced similar orexigenic activity in mice further supporting a role for FAM237B as a metabolic regulator and potentially part of the brain-adipose axis. Furthermore, we demonstrated that data independent acquisition mass spectrometry (DIA-MS) proteomics can provide a sensitive, flexible, and quantitative platform for identifying microproteins by mass spectrometry. Using this system led to the detection of 58 microproteins from cell culture and an additional 33 from mouse plasma. The proteomics data established the anti-inflammatory microprotein AW112010 as a circulating factor, and found that plasma levels of a microprotein translated from a FRS2 uORF is elevated in older obese mice. Together, the data highlight the value of this database in examining understudied smORFs and microproteins in metabolic research and identifying additional regulators of metabolism.
