## Supplementary Table S3 for "Profiling Mouse Brown and White Adipocytes to Identify Metabolically Relevant Small ORFs and Functional Microproteins"

### Sheet: summary
Table S3: gene ontology (GO) biological processes analysis on the annotated genes containing uORFs as listed in Table S1.

### Sheet: enrichment_results_wg_result163
geneSet	description	link	size	overlap	expect	enrichmentRatio	pValue	FDR	overlapId	userId	Highlighted categories represent the top 10 weighted set cover of the results.
GO:0009896	positive regulation of catabolic process	http://amigo.geneontology.org/amigo/term/GO:0009896	395	60	28.9101	2.0754	4.42348e-08	3.59187e-05	11502;11652;13132;13179;14083;14466;15185;15277;15558;15944;16000;16337;16396;16835;16971;17281;18754;18983;19211;19877;20333;20869;22057;22418;26874;27059;29810;30945;56208;56335;56389;56424;56736;66245;66313;68497;69601;69807;74374;80708;80888;93679;93687;100494;105835;107607;108687;140742;170731;209200;224727;228361;230895;234594;235406;237782;252972;381305;384783;433256	Arel1;Abcd2;Igf1;Irgm1;Sh3d19;Bag6;Nod1;Ptk2;Wnt5a;Cnot7;Snx33;Dab2ip;Ldlr;Hspb8;Hk2;Acsl5;Cnot1;Sgsm3;Bag3;Prkce;Edem2;Pten;Rock1;Lrp1;Akt2;Mfn2;Itch;Rc3h1;Tpcn1;Stk11;Csnk1a1;Dtx3l;Smcr8;Dcn;Htr2a;Irs2;Pacsin3;Mettl3;Fyco1;Zfand2a;Stx5a;Sesn1;Ambra1;Adam9;Clec16a;Gba;Sec22b;Becn1;Dab2;Rnf19a;Tob1;Smurf2;Stub1;Insr;Rnf14;Trim8;Hdac6;Vps13d;Hspbp1;Trim32
GO:0019216	regulation of lipid metabolic process	http://amigo.geneontology.org/amigo/term/GO:0019216	333	52	24.3723	2.13357	1.45059e-07	5.8894e-05	11652;11810;11815;12491;12683;13132;13167;13360;13982;14705;15558;15926;16000;16835;18033;18576;18595;18708;18709;18754;19013;19302;19401;19883;20249;20411;26457;26874;54140;56072;56424;57875;66826;67181;67800;69601;77116;81004;108099;170459;216233;217166;226849;228361;228859;230709;235623;264064;320204;353187;384783;433256	Cidea;Abcd2;Igf1;Etfbkmt;Cd36;Pdgfra;Dab2ip;Nr1d2;Ldlr;Acsl5;Pde3b;Pex2;Slc27a1;Scd1;Dgat2;Prkce;Nfkb1;Cdk8;Lgals12;Avpr1a;Nr1d1;Dbi;Dhcr7;Prkag2;Fitm2;Pik3r1;Ppp2r5a;Sorbs1;Rara;Akt2;Pik3r2;Taz;Esr1;Tbl1xr1;Apod;Idh1;Htr2a;Irs2;Zmpste24;Rora;Ambra1;Mtmr2;Scap;Socs2;Dab2;Ctdnep1;Ppara;Stub1;Stard4;Angptl4;Apobec1;Bscl2
GO:0035966	response to topologically incorrect protein	http://amigo.geneontology.org/amigo/term/GO:0035966	124	27	9.07556	2.97502	2.2895e-07	6.19693e-05	11911;12018;13163;14828;15185;17872;18708;18858;29810;50497;51800;52231;56424;66967;67118;67812;68292;69601;80517;80888;108687;110213;116891;170731;208647;224727;328572	Atf4;Daxx;Bak1;Bag6;Ppp1r15a;Dab2ip;Hspb8;Ep300;Bag3;Bok;Edem2;Edem3;Ubxn4;Pik3r1;Stt3b;Mfn2;Ankzf1;Creb3l2;Derl2;Bfar;Hspa5;Stub1;Pmp22;Hspa14;Hdac6;Herpud2;Tmbim6
GO:0009100	glycoprotein metabolic process	http://amigo.geneontology.org/amigo/term/GO:0009100	337	51	24.665	2.0677	5.14894e-07	0.000104524	12111;12168;13179;13478;14042;14538;15531;16000;16337;16430;16453;16795;17155;17158;17308;20440;20441;20442;20444;20448;26878;52014;56386;57370;57783;58193;59031;66175;66967;68169;68292;72043;72050;74653;76055;78752;101351;103534;107895;108687;109181;140481;211673;227619;228875;239337;239559;240725;269941;319901;328572	Igf1;St3gal2;St3gal1;Sulf1;Bmpr2;B3galt2;Ep300;Tnip1;Large1;Jak3;Mgat1;Edem2;Sulf2;Edem3;Dpagt1;Gcnt2;Ext1;Dsel;Eogt;Slc35c2;Stt3b;St6galnac4;Csgalnact2;Nus1;Mgea5;A4galt;Chsy1;Bgn;Kdelc1;Man1b1;Extl2;Mustn1;Ndst1;Dcn;Man2a2;St3gal3;B4galt3;Adamts12;Arfgef1;Man2a1;Trip11;Stt3a;Mgat4b;Insr;Chst12;St6gal1;Man1a;Pomk;Ndnf;Mgat5;B4galt6
GO:0046677	dephosphorylation	http://amigo.geneontology.org/amigo/term/GO:0046677	350	51	25.6165	1.9909	1.63887e-06	0.000266153	11350;11502;11512;11517;11556;11797;11810;11852;12018;12370;12583;12955;13078;13163;14283;14360;14381;14828;14870;15185;15387;16000;16439;16476;16898;18754;19053;19211;19401;20318;20512;20656;20692;20852;21872;22215;52231;55949;56208;56338;56349;59041;66408;66680;66694;68031;75219;104111;108954;224129;269254	Igf1;Casp8;Daxx;Adrb3;Oser1;Bak1;Fyn;Slc1a3;Cryab;Stk25;Gstp1;Dusp18;Cyp1b1;Aptx;Prkce;Setx;Pten;Birc2;Sod2;Sdf4;Adcy6;Net1;Txnip;Rara;Stat6;Ppp1r15b;Ppp2cb;Jun;Tjp1;Ankzf1;Adcy3;Adcyap1r1;Uqcrfs1;Rps2;Ube3a;Sparc;Adcy5;Fosl1;Cdo1;Adam9;Hnrnpk;Hspa5;Rhob;Becn1;Rnf146;Eef1b2;Abl1;Hdac6;Apobec1;G6pdx;Itpr2
GO:0071559	response to transforming growth factor beta	http://amigo.geneontology.org/amigo/term/GO:0071559	211	35	15.4431	2.26639	4.00813e-06	0.000542433	11502;11783;12168;12633;12683;12825;12843;13132;14083;14360;14538;14573;14828;15258;16419;16476;16998;17129;18550;19877;20482;20869;20872;21813;21814;22284;22418;27528;52662;56424;66313;69710;214425;235505;328572	Cidea;Hipk2;Fyn;Ptk2;Tgfbr2;Wnt5a;Bmpr2;Col3a1;Ldlrad4;Ep300;Nrep;Gcnt2;Rock1;Furin;Jun;Tgfbr3;Usp9x;Stk16;Stk11;Arap1;Cflar;Skil;Apaf1;Adam9;Hspa5;Dab2;Ltbp3;Smurf2;Stub1;Gdnf;Col1a2;Smad5;Cd109;Cilp;Itgb5
GO:0045444	fat cell differentiation	http://amigo.geneontology.org/amigo/term/GO:0045444	231	37	16.9069	2.18846	4.97866e-06	0.000577524	11554;11556;13016;13592;14165;14560;14705;14747;15185;15205;15558;16000;16324;16449;16775;19883;20249;20318;20656;21372;22227;22418;56072;63953;64010;69807;71538;75302;76686;77037;81004;217166;229227;233079;237542;246747;328572	Ffar2;Mrap;Igf1;Adrb3;Jag1;Sav1;Wnt5a;Hes1;Ep300;Clip3;Scd1;Lgals12;Nr1d1;Ctbp1;Sod2;Sdf4;Fbxo9;Fgf10;4932438A13Rik;Osbpl8;Ucp1;Inhbb;Adrb1;Ebf2;Tbl1x;Tbl1xr1;Cmklr1;Htr2a;Adig;Rora;Lama4;Asxl2;Hdac6;Gdf10;Trim32;Bscl2;Dusp10
GO:0061919	process utilizing autophagic mechanism	http://amigo.geneontology.org/amigo/term/GO:0061919	360	50	26.3484	1.89765	8.22676e-06	0.000829337	11350;11549;13043;13179;13690;14083;14466;15185;15277;15944;17281;18704;18709;18858;19877;20333;20479;20869;22224;22320;29810;51800;51897;55978;56208;56424;56486;66048;72145;74159;74374;74781;75964;79554;80888;93679;107607;110213;140742;170731;208643;217695;228361;230709;230895;233724;235040;237782;242557;252972	Irgm1;Gabarap;Nod1;Ptk2;Trappc8;Vamp8;Hspb8;Emc6;Hk2;Bag3;Bok;Rock1;Wdfy3;Pik3r2;Mfn2;Ift20;Cptp;Tpcn1;Stk11;Tmem41b;Adra1a;Smcr8;Cttn;Dcn;Vps4b;Atg4c;Fyco1;Pik3c2a;Zmpste24;Sesn1;Ambra1;Clec16a;Gba;Eif4g1;Zfyve1;Sec22b;Atg13;Becn1;Acbd5;Eif4g2;Abl1;Stub1;Atg4d;Usp10;Trim8;Pmp22;Hdac6;Vps13d;Wipi2;Tmbim6
GO:0045926	negative regulation of growth	http://amigo.geneontology.org/amigo/term/GO:0045926	265	40	19.3954	2.06235	9.19216e-06	0.000829337	11554;11556;12168;12491;12568;12575;12580;12955;13132;14083;14381;14451;15982;16011;16323;17748;18016;19013;19206;19211;20249;20564;20869;21813;22418;22791;52357;58172;63953;64010;67655;68585;69601;74132;140742;214968;216233;217124;229681;245688	Ppp1r9b;Ptch1;Adrb3;Ctdp1;Cd36;Ptk2;Inhba;Tgfbr2;Sav1;Wnt5a;Cryab;Bmpr2;Mt1;St7l;Igfbp5;Dab2ip;Cdk5;Rtn4;Scd1;Rnf6;Pten;Slit3;Cdkn1a;Sema6d;Adrb1;Wwc2;Stk11;Gas1;Nf2;Dnajc2;Sertad2;Sesn1;Socs2;Dab2;Rbbp7;Cdkn2c;Ppara;Ifrd1;G6pdx;Dusp10
GO:0097305	response to alcohol	http://amigo.geneontology.org/amigo/term/GO:0097305	240	37	17.5656	2.10639	1.2176e-05	0.000988691	11303;11512;11517;11797;11810;12018;12370;12583;14283;14360;14381;14683;14870;15387;16000;16323;16324;16439;16898;18754;19206;19211;19401;20318;20564;20656;20692;21813;21814;21872;54140;55949;104111;170472;217124;224129;319757	Igf1;Casp8;Ppp1r9b;Ptch1;Bak1;Fyn;Inhba;Tgfbr2;Gstp1;Prkce;Pten;Avpr1a;Slit3;Birc2;Sod2;Sdf4;Adcy6;Rara;Tjp1;Tgfbr3;Inhbb;Adcy3;Adcyap1r1;Rps2;Recql5;Sparc;Adcy5;Smo;Fosl1;Abca1;Cdo1;Hnrnpk;Gnas;Eef1b2;Apobec1;G6pdx;Itpr2
GO:0007005	mitochondrion organization	http://amigo.geneontology.org/amigo/term/GO:0007005	434	56	31.7645	1.76298	2.1887e-05	0.00161566	12018;12568;12865;13043;13179;14466;15185;15277;16000;16476;17158;19053;20656;21780;22631;23922;29810;30059;51800;51897;52838;56208;56384;56486;66075;66152;66359;66379;66494;66495;66821;66826;66916;67003;67105;67264;68018;68375;68493;68653;74374;74528;74781;75219;75734;76824;103172;170731;208643;226153;227197;228361;230895;239555;408022;641376	Igf1;Tomm40l;Mtfr1l;Bak1;Ndufaf4;Gabarap;Dnlz;Mief1;Dusp18;Ndufb7;Uqcrc2;Mgme1;Hk2;Mff;Cdk5;Ndufs1;Cox20;Bag3;Bok;Samm50;Ndufa8;Twnk;Sod2;Ppp2cb;Letm1;Primpol;Uqcr10;Mfn2;Jtb;Jun;Bcs1l;Col4a3bp;Chchd3;Chchd10;Taz;Cox14;Timm10;Tfam;Cttn;Ndufb8;Dcn;Cox7a1;Ndufb3;Ambra1;Clec16a;Gba;Eif4g1;Atg13;Becn1;Man2a1;Prelid1;Ywhaz;Hdac6;Vps13d;Wipi2;Timm21
GO:0016049	cell growth	http://amigo.geneontology.org/amigo/term/GO:0016049	477	60	34.9116	1.71862	2.43052e-05	0.00164465	11350;11549;11554;12168;12305;12568;12575;12580;12934;12955;13043;13132;13690;14083;14381;14451;15185;15387;15982;16000;16010;16011;16323;18016;18187;19013;19777;20564;20869;21813;22284;22418;22791;23876;23945;24136;54140;54214;58172;67655;67778;68585;69601;69807;71690;74132;74996;77980;116891;140742;208643;214968;216233;217124;229227;229681;245688;269878;319757;328572	Igf1;Ddr1;Ppp1r9b;Ctdp1;Ptk2;Inhba;Tgfbr2;Wnt5a;Cryab;Bmpr2;St7l;Igfbp5;Dab2ip;Ep300;Cdk5;Rtn4;Rnf6;Zfp639;Zeb2;Avpr1a;Uri1;Slit3;Nrp2;Cdkn1a;4932438A13Rik;Dpysl2;Sema6d;Adrb1;Usp9x;Stk11;Derl2;Adra1a;Golga4;Cttn;Gas1;Smo;Nf2;Dnajc2;Fbln5;Esm1;Sertad2;Sesn1;Hnrnpk;Eif4g1;Socs2;Usp47;Dab2;Sbf1;Rbbp7;Igfbp4;Eif4g2;Abl1;Cdkn2c;Ppara;Megf8;Hdac6;Ifrd1;Trim32;G6pdx;Mgll
GO:0001667	ameboidal-type cell migration	http://amigo.geneontology.org/amigo/term/GO:0001667	387	51	28.3245	1.80056	2.88117e-05	0.00179962	11350;11502;11819;11852;11857;12168;13078;13179;13641;14083;14158;14165;14178;14182;14573;14645;15185;16000;16410;16476;17311;18015;18187;18613;18704;18709;18754;18858;19211;19245;20317;20397;20692;21813;21814;22418;24136;52014;56332;63953;66313;68585;68792;69601;76707;78560;101540;214968;238328;269878;319757	Igf1;Serpinf1;Kitl;Srpx2;Vash1;Ptk2;Tgfbr2;Wnt5a;Bmpr2;Dab2ip;Cyp1b1;Fer;Rtn4;Prkce;Pten;Zeb2;Nrp2;Fgfr1;Fgf10;Arhgdib;Pik3r2;Jun;Tgfbr3;Nus1;Clasp1;Sema6d;Glul;Pecam1;Sparc;Fgf7;Smo;Amotl2;Dcn;Pik3c2a;Adam9;Ptp4a3;Rhob;Prkd2;Nr2f2;Abl1;Itgav;Smurf2;Gdnf;Megf8;Sgpl1;Pmp22;Adgra2;Efnb1;Nf1;Hdac6;Dusp10
GO:0038034	signal transduction in absence of ligand	http://amigo.geneontology.org/amigo/term/GO:0038034	77	17	5.63563	3.01652	3.21111e-05	0.00186244	12018;14165;14182;14360;14451;14573;16000;16323;16410;16453;17311;17347;18015;21672;29810;51800;227154	Igf1;Kitl;Bak1;Prdx2;Fyn;Inhba;Jak3;Bag3;Bok;Fgfr1;Fgf10;Mknk2;Gas1;Stradb;Itgav;Gdnf;Nf1
GO:0034976	response to endoplasmic reticulum stress	http://amigo.geneontology.org/amigo/term/GO:0034976	215	33	15.7359	2.09712	3.88129e-05	0.002022	11783;11911;12018;14828;16476;17872;18708;18709;18858;19053;30940;51800;52231;56424;63958;66861;66967;67118;67812;68018;68292;69601;72053;80795;108687;108954;110213;116891;208647;224727;227619;227648;328572	Atf4;Selenok;Bak1;Ube4b;Bag6;Ppp1r15a;Dab2ip;Ep300;Bok;Edem2;Edem3;Ubxn4;Pik3r1;Tmub2;Dnajc10;Ppp1r15b;Ppp2cb;Stt3b;Sec16a;Pik3r2;Jun;Col4a3bp;Ankzf1;Creb3l2;Derl2;Man1b1;Bfar;Apaf1;Hspa5;Stub1;Pmp22;Usp25;Tmbim6
GO:0005996	monosaccharide metabolic process	http://amigo.geneontology.org/amigo/term/GO:0005996	253	37	18.5171	1.99816	3.98424e-05	0.002022	11652;11674;11815;11911;12916;14381;14783;15277;16000;16010;16011;16332;16337;16548;17158;18597;18708;18746;18754;19013;19046;19883;20411;20869;22278;53893;56790;58246;59090;67800;70974;100198;140481;170768;217166;230709;384783	Supt20;Igf1;Atf4;Midn;Igfbp5;Pgm2l1;Hk2;Usf1;Khk;Dgat2;Prkce;Nr1d1;Pdha1;Pik3r1;Sorbs1;Akt2;Stk11;Apod;H6pd;Pfkfb3;Ppp1cb;Irs2;Aldoa;Man2a2;Zmpste24;Rora;Man2a1;Slc35b4;Igfbp4;Nudt5;Crem;Ppara;Inppl1;Insr;Grb10;Pkm;G6pdx
GO:0022411	cellular component disassembly	http://amigo.geneontology.org/amigo/term/GO:0022411	334	45	24.4455	1.84083	4.91456e-05	0.00234743	11783;12305;12345;12568;12683;13040;13043;14466;14852;15185;15277;15944;16337;16800;17281;20479;22320;51800;51897;56208;56215;56389;56486;65970;65973;67886;68995;73914;74374;74781;76055;76707;76784;103172;107338;170731;217124;225363;228361;230709;230895;237782;269254;276770;319162	Cidea;Lima1;Ddr1;Ppp1r9b;Irgm1;Mcts1;Hist3h2a;Gabarap;Ctss;Vamp8;Hk2;Cdk5;Setx;Bok;Asph;Mfn2;Clasp1;Mgea5;Capzb;Chchd10;Gspt1;Smcr8;Cttn;Vps4b;Apaf1;Gbf1;Fyco1;Eif5a;Stx5a;Zmpste24;Ambra1;Clec16a;Gba;Acin1;Atg13;Becn1;Insr;Camsap2;Hdac6;Vps13d;Irak3;Arhgef2;Etf1;Wipi2;Mtif2
GO:0042157	lipoprotein metabolic process	http://amigo.geneontology.org/amigo/term/GO:0042157	129	23	9.44151	2.43605	5.59462e-05	0.00252379	11303;11810;11815;14466;14645;16410;16835;18107;19013;19043;66980;67292;67800;68904;71898;71939;74168;74781;76686;80795;208884;228136;230801	Abhd13;Zdhhc6;Ppm1b;Selenok;Pigv;Ldlr;Clip3;Dgat2;Pigc;Apol6;Nmt1;Apol9b;Glul;Apod;Abca1;Gba;Zdhhc5;Ppara;Itgav;Zdhhc9;Zdhhc16;Apobec1;Wipi2
GO:0007178	transmembrane receptor protein serine/threonine kinase signaling pathway	http://amigo.geneontology.org/amigo/term/GO:0007178	317	43	23.2012	1.85335	6.12509e-05	0.00261767	11350;11416;11502;12168;12683;12825;12843;13132;14083;14165;14362;14538;14560;14573;14828;15205;15258;16323;16324;16419;16476;16998;17129;18550;20482;20869;21813;21814;22057;22284;22418;27528;52662;56424;66313;68799;69710;214425;235505;240028;240725;269878;328572	Cidea;Hipk2;Sulf1;Ptk2;Inhba;Tgfbr2;Wnt5a;Bmpr2;Col3a1;Hes1;Ldlrad4;Ep300;Fzd1;Lnpep;Nrep;Gcnt2;Fgf10;Furin;Rgmb;Jun;Tgfbr3;Inhbb;Usp9x;Stk11;Arap1;Slc33a1;Skil;Adam9;Hspa5;Dab2;Ltbp3;Tob1;Abl1;Smurf2;Stub1;Gdnf;Col1a2;Megf8;Gdf10;Smad5;Cd109;Cilp;Itgb5
GO:0090287	regulation of cellular response to growth factor stimulus	http://amigo.geneontology.org/amigo/term/GO:0090287	260	37	19.0294	1.94436	7.19194e-05	0.00291993	11350;12168;12633;12683;13132;13179;13855;14165;14182;14362;14366;14783;14828;15205;15258;17913;18550;19245;20482;20869;21814;22057;22418;27528;52662;56424;66313;69601;72043;78560;80752;101540;225849;235505;239337;240725;328572	Cidea;Hipk2;Fam20c;Sulf1;Wnt5a;Bmpr2;Hes1;Ldlrad4;Dab2ip;Ep300;Fzd1;Nrep;Sulf2;Fgfr1;Fgf10;Furin;Tgfbr3;Ppp2r5b;Stk11;Cflar;Fzd4;Dcn;Skil;Adamts12;Ptp4a3;Hspa5;Prkd2;Myo1c;Dab2;Tob1;Abl1;Smurf2;Stub1;Epn2;Adgra2;Grb10;Cd109
GO:0010498	proteasomal protein catabolic process	http://amigo.geneontology.org/amigo/term/GO:0010498	425	53	31.1058	1.70386	9.01513e-05	0.00348585	11797;13132;14466;14828;16396;18858;19053;19171;19359;19822;20437;21372;21927;22215;26931;26965;28000;30940;30945;50788;50789;52231;54644;56424;56736;63958;66105;66245;66313;66440;66861;66967;67118;67812;68292;68497;69601;71538;72053;74374;80890;81004;93687;100494;102122;106021;108086;108687;116891;170737;217166;224727;227619	Siah1a;Arel1;Ube4b;Bag6;Dab2ip;Cul1;Rad23b;Psmb10;Otud5;Edem2;Nr1d1;Birc2;Edem3;Ubxn4;Fbxo9;Ube2d3;Tmub2;Dnajc10;Ppp2cb;Stt3b;Topors;Itch;Ankzf1;Rnf4;Cdc26;Tnfaip1;Fbxl8;Derl2;Csnk1a1;Man1b1;Tbl1x;Tbl1xr1;Bfar;Ube3a;Prpf19;Rnf216;Zfand2a;Clec16a;Gba;Hspa5;Dab2;Rnf19a;Trim2;Smurf2;Stub1;Rnf14;Znrf1;Pmp22;Hspbp1;Usp25;Fam192a;Fbxl3;Ppp2r5c
GO:0097191	extrinsic apoptotic signaling pathway	http://amigo.geneontology.org/amigo/term/GO:0097191	217	32	15.8822	2.01483	0.000110468	0.00407727	12018;12370;12633;13043;13132;14165;14182;14360;14451;14573;14870;16000;16323;16410;16453;17311;17347;18015;18708;19211;20482;20909;21672;21859;29810;51800;56486;69601;74256;110157;227154;433256	Igf1;Kitl;Casp8;Bak1;Gabarap;Prdx2;Fyn;Inhba;Gstp1;Dab2ip;Acsl5;Jak3;Bag3;Bok;Pten;Cyld;Stx4a;Fgfr1;Pik3r1;Fgf10;Mknk2;Cflar;Cttn;Gas1;Skil;Timp3;Stradb;Dab2;Itgav;Gdnf;Nf1;Raf1
GO:0090130	tissue migration	http://amigo.geneontology.org/amigo/term/GO:0090130	276	38	20.2004	1.88115	0.000117705	0.0041555	11350;11502;11819;11852;12168;13078;13179;14083;14165;14178;14182;14645;15185;16000;16410;16476;18015;18613;18704;18709;18754;19211;19245;20317;20692;21813;21814;22418;24136;52014;63953;68585;68792;69601;76707;78560;101540;238328	Igf1;Serpinf1;Srpx2;Vash1;Ptk2;Tgfbr2;Wnt5a;Bmpr2;Dab2ip;Cyp1b1;Rtn4;Prkce;Pten;Zeb2;Fgfr1;Fgf10;Pik3r2;Jun;Tgfbr3;Nus1;Clasp1;Glul;Pecam1;Sparc;Fgf7;Dcn;Pik3c2a;Adam9;Ptp4a3;Rhob;Prkd2;Nr2f2;Abl1;Itgav;Adgra2;Nf1;Hdac6;Dusp10
GO:0070085	glycosylation	http://amigo.geneontology.org/amigo/term/GO:0070085	231	33	16.9069	1.95187	0.000161048	0.0054488	13478;14042;14538;16430;16795;17155;17158;17308;20440;20441;20442;20444;20448;26878;52014;56386;57370;58193;66967;68292;72050;74653;76055;101351;103534;107895;109181;140481;211673;227619;228875;230801;239559	St3gal2;St3gal1;Pigv;B3galt2;Large1;Mgat1;Edem3;Dpagt1;Gcnt2;Ext1;Eogt;Slc35c2;Stt3b;St6galnac4;Nus1;Mgea5;A4galt;Kdelc1;Man1b1;Extl2;Man2a2;St3gal3;B4galt3;Arfgef1;Man2a1;Trip11;Stt3a;Mgat4b;St6gal1;Man1a;Pomk;Mgat5;B4galt6
GO:1901652	response to peptide	http://amigo.geneontology.org/amigo/term/GO:1901652	469	56	34.3261	1.63141	0.000184649	0.00599739	11512;11652;11810;12491;12568;12583;12633;12877;12988;14083;14158;14360;14600;14783;14870;15387;16000;16011;16324;16332;16337;16449;16548;16800;17913;18033;18576;18708;18709;18746;19013;19211;19262;19877;20411;20416;20692;21814;22228;22278;23821;26379;26457;97212;107607;109241;171429;211007;215449;216233;217124;229709;235623;237542;329877;384783	Igf1;Ppp1r9b;Hadha;Jag1;Cd36;Nod1;Fyn;Ptk2;Rap1b;Igfbp5;Gstp1;Ghr;Ahcyl1;Cdk5;Fer;Usf1;Khk;Pde3b;Slc27a1;Nfkb1;Slc26a6;Pten;Shc1;Adcy6;Csk;Rock1;Pik3r1;Sorbs1;Osbpl8;Akt2;Pik3r2;Tgfbr3;Esrra;Inhbb;Cflar;Cpeb1;Sparc;Irs2;Cdo1;Ucp2;Hnrnpk;Scap;Socs2;Myo1c;Mbd5;Trim41;Ppara;Inppl1;Insr;Dennd4c;Grb10;Pkm;Arhgef2;Apobec1;Bace1;Ptpra
GO:0006979	response to oxidative stress	http://amigo.geneontology.org/amigo/term/GO:0006979	440	53	32.2036	1.64578	0.000219152	0.00684428	11350;11502;11815;11852;11911;12018;12491;12633;12955;13078;13479;13872;14158;14283;14360;14362;14381;14870;15185;15369;15926;16410;16476;18023;18033;18595;19053;20656;20852;20909;21672;22215;22227;22228;23876;26462;26570;52231;56208;56338;56349;56551;59041;66408;66680;66841;68031;80795;93735;108954;140742;170719;269254	Atf4;Selenok;Oser1;Bak1;Hmox2;Cd36;Prdx2;Fyn;Cryab;Pdgfra;Stk25;Gstp1;Cyp1b1;Nfe2l1;Fzd1;Fer;Aptx;Dpep1;Nfkb1;Setx;Sod2;Stx4a;Slc7a11;Net1;Txnip;Stat6;Ucp1;Ppp1r15b;Ppp2cb;Jun;Wnt16;Ankzf1;Cflar;Ube3a;Apod;Txnrd2;Idh1;Fbln5;Fosl1;Oxr1;Txn2;Sesn1;Adam9;Ucp2;Rhob;Ercc3;Becn1;Rnf146;Abl1;Itgav;Hdac6;Etfdh;G6pdx
GO:0016311	dephosphorylation	http://amigo.geneontology.org/amigo/term/GO:0016311	442	53	32.35	1.63833	0.000245389	0.00702579	13400;14466;16332;17872;19043;19046;19053;19211;19243;19244;19245;19262;19777;19877;20869;26931;26932;26936;50768;52036;56294;59032;63953;66408;66659;67181;67655;67769;67916;68991;71978;75219;75454;77116;77976;105663;107895;108954;110854;170768;217124;217695;218194;225849;226849;227292;228866;229512;232341;235044;237928;320717;434130	Ppm1b;Ccdc8;Phospho1;Ppp1r9b;Plppr2;Acp6;Ctdp1;Plpp3;Ppp1r15a;Dusp18;Pptc7;Aptx;Thtpa;Ptp4a1;Pten;Uri1;Dmpk;Rock1;Nuak1;Ppp2r5a;Ctdsp1;Ppp1r15b;Ppp2cb;Gpatch2;Ppp2r5b;Ppp2r3c;Dlc1;Stk11;Ppp2r2a;Ptpa;Ptpn9;Pfkfb3;Ppp1cb;Ppp2r5e;Gba;Mtmr2;Ptp4a3;Zfyve1;Phactr1;Ctdnep1;Inppl1;Smg5;Ppp6r3;Wnk1;Mprip;Phpt1;Pcif1;Ssu72;Ptp4a2;Dusp10;Mgat5;Ptpra;Ppp2r5c
GO:0007033	vacuole organization	http://amigo.geneontology.org/amigo/term/GO:0007033	151	24	11.0517	2.17161	0.000248698	0.00702579	11303;12751;14466;15944;17101;17158;18704;20333;29810;51897;55978;56208;56453;56486;66048;72392;74781;75964;170731;192232;228361;233724;237782;242557	Irgm1;Hps4;Gabarap;Trappc8;Emc6;Bag3;Mfn2;Ift20;Lyst;Tmem41b;Smcr8;Atg4c;Abca1;Pik3c2a;Ambra1;Gba;Sec22b;Atg13;Becn1;Mbtps1;Man2a1;Tpp1;Tmem175;Wipi2
GO:0048545	response to steroid hormone	http://amigo.geneontology.org/amigo/term/GO:0048545	358	45	26.202	1.71742	0.000250921	0.00702579	11502;11819;12038;12583;12633;13132;13163;13864;13982;14283;14466;14573;14870;15926;16000;16181;16948;18708;19013;19401;19777;19883;20317;20564;20692;21372;21813;22215;26379;27410;54140;54608;56338;56736;58184;67606;74132;77889;217124;217166;234594;245688;327987;328572;353187	Igf1;Serpinf1;Ppp1r9b;Daxx;Tgfbr2;Il1rn;Gstp1;Nr1d2;Ep300;Cnot1;Rnf6;Avpr1a;Nr1d1;Uri1;Slit3;Pik3r1;Txnip;Rara;Esrra;Cnot9;Cflar;Esr1;Tbl1x;Ube3a;Sparc;Idh1;Nr2f6;Med13;Lox;Fosl1;Abca3;Cdo1;Rora;Adam9;Gba;Abhd2;Lbh;Nr2f2;Dab2;Rbbp7;Bche;Ppara;Gdnf;Rnf14;Fibin
GO:0031647	regulation of protein stability	http://amigo.geneontology.org/amigo/term/GO:0031647	257	35	18.8098	1.86073	0.000266326	0.00720856	12461;12955;15161;15185;16000;16783;18016;18708;19211;19302;20437;20677;21372;21454;22284;29810;30940;50789;52838;54644;56424;64010;65973;66408;67916;68585;74996;84092;108989;192232;224727;227334;227648;319757;328572	Siah1a;Igf1;Sox4;Hps4;Bag6;Plpp3;Sav1;Dnlz;Cryab;Ep300;Aptx;Rtn4;Pex2;Otud5;Bag3;Pten;Pik3r1;Asph;Sec16a;Tcp1;Usp9x;Tbl1x;Lamp1;Smo;Tpr;Nf2;Usp47;Usp8;Stub1;Cct2;Usp40;Hdac6;Usp25;Fbxl3;Hcfc1
GO:0042326	negative regulation of phosphorylation	http://amigo.geneontology.org/amigo/term/GO:0042326	434	52	31.7645	1.63705	0.00028531	0.00747328	11350;11819;12018;12575;12580;12988;13132;14154;14466;14783;14870;15259;16000;16332;16337;16396;16476;17872;18015;18016;18613;18709;19088;19211;20238;21754;21859;50523;52662;57783;57912;59090;63953;66861;66917;67916;69601;73914;74256;75219;79566;108099;108954;192195;192231;208643;226849;227292;232341;235505;237782;384783	Igf1;Midn;Bak1;Plpp3;Prkar2b;Ldlrad4;Gstp1;Ppp1r15a;Dab2ip;Dusp18;Hipk3;Tnip1;Pten;Cyld;Csk;Prkag2;Ash1l;Ppp2r5a;Ctdsp1;Cdkn1a;Dnajc10;Ppp1r15b;Pik3r2;Lats2;Jun;Itch;Pecam1;Smcr8;Nf2;Irs2;Timp3;Gba;Eif4g1;Nr2f2;Dab2;Atxn1;Abl1;Cdkn2c;Inppl1;Cdc42se1;Insr;Hexim1;Wnk1;Fem1a;Nf1;Tesk1;Grb10;Sh3bp5l;Chordc1;Irak3;Dusp10;Cd109
GO:0006644	phospholipid metabolic process	http://amigo.geneontology.org/amigo/term/GO:0006644	341	43	24.9578	1.72291	0.000318703	0.0080871	13167;13478;14178;14593;14712;15558;15926;16332;16835;17101;18595;18704;18708;18709;19211;19401;26457;52014;52858;55979;56442;56632;66586;66659;66826;67292;67452;67916;69601;77116;84652;99712;102247;208449;213056;216233;225845;227697;228361;228859;230801;235044;433256	Dolk;Plppr2;Acp6;Plpp3;Pdgfra;Pigv;Gpat4;Dab2ip;Fam126a;Ldlr;Sgms1;Acsl5;Slc27a1;Pten;Serinc1;Pigc;Dpagt1;Pla2g16;Dbi;Cdipt;Agpat1;Fitm2;Pik3r1;Cept1;Rara;Pik3r2;Nus1;Taz;Ggps1;Lyst;Crls1;Fgf7;Idh1;Fam126b;Htr2a;Pik3c2a;Ambra1;Mtmr2;Socs2;Sphk2;Inppl1;Pnpla8;Gnpat
GO:0010256	endomembrane system organization	http://amigo.geneontology.org/amigo/term/GO:0010256	342	43	25.031	1.71787	0.000339507	0.00835392	11303;11652;12831;13400;17101;19211;19334;20479;22631;26874;56363;56389;59041;67181;67886;68018;68585;69470;71982;73178;75964;76707;78670;80708;84092;89867;93687;101187;102607;104303;107338;109181;211673;224727;227648;229474;230709;235406;235416;235567;239559;240832;271457	Abcd2;Fhdc1;Rab22a;Bag6;Tor1aip2;Snx33;Stk25;Trappc8;Rtn4;Rab5a;Pten;Wasl;Lman1l;Dmpk;Dnajc13;Akt2;Sec16a;Clasp1;Col4a3bp;Sec16b;Tmem127;A4galt;Lyst;Csnk1a1;Snx19;Vps4b;Pacsin3;Parp11;Gbf1;Abca1;Col5a1;Stx5a;Zmpste24;Arfgef1;Ctdnep1;Usp8;Trip11;Snx10;Plekhj1;Camsap2;Ywhaz;Arl1;Tmeff2
GO:0048009	insulin-like growth factor receptor signaling pathway	http://amigo.geneontology.org/amigo/term/GO:0048009	32	9	2.34208	3.84274	0.000350095	0.00836109	14600;14783;16000;16010;16011;16332;18708;20238;214425	Igf1;Igfbp5;Ghr;Pik3r1;Igfbp4;Atxn1;Inppl1;Grb10;Cilp
GO:0198738	cell-cell signaling by wnt	http://amigo.geneontology.org/amigo/term/GO:0198738	390	47	28.5441	1.64657	0.000483544	0.0112182	11350;11798;13132;14165;14362;14366;14783;16543;16971;18033;19211;20174;20677;20869;21372;21887;21888;22418;24136;29806;50523;55978;56332;66317;67181;67772;67916;68031;68911;69601;70425;72043;72780;74256;74996;78560;81004;84092;93687;93735;207181;208846;213326;232341;240725;269831;271457	Mdfic;Sox4;Sulf1;Plpp3;Wnt5a;Wdr61;Limd1;Dab2ip;Fzd1;Scyl2;Nfkb1;Rab5a;Pten;Zeb2;Cyld;Sulf2;Lrp1;Fgf10;Lats2;Tle3;Ift20;Wnt16;Tspan12;Stk11;Xiap;Fzd4;Csnk1a1;Tbl1x;Tbl1xr1;Ruvbl2;Amotl2;Csnk1g3;Pygo2;Daam1;Usp47;Chd8;Dab2;Ctdnep1;Rbms3;Rnf146;Usp8;Abl1;Wnk1;Adgra2;Grb10;Rspo3;Tle4
GO:0009611	response to wounding	http://amigo.geneontology.org/amigo/term/GO:0009611	488	56	35.7167	1.56789	0.000505245	0.0112931	11554;11815;12305;12476;12491;12568;12575;12633;12825;12831;13179;14165;14178;14573;14683;15982;16000;16324;16476;16795;16948;17101;18015;18457;18595;18613;18746;18754;19013;19211;20512;20656;20692;21672;21813;21824;22418;26570;27528;54608;56363;56551;63953;66175;68169;72043;74012;76707;80748;192232;208647;211673;231532;235505;238328;242050	Igf1;Igsf10;Ddr1;Vash1;Hps4;Cd151;Bloc1s6;Cd36;Prdx2;Tgfbr2;Slc1a3;Wnt5a;Col3a1;Pdgfra;BC004004;Thbd;Cdk5;Large1;Prkce;Pten;Nrep;Sulf2;Sod2;Slc7a11;Fgf10;Cdkn1a;Jun;Clasp1;Inhbb;Adrb1;Lyst;Creb3l2;Cflar;Mustn1;Pecam1;Apod;Sparc;Fgf7;Dcn;Lox;Col5a1;Txn2;Abhd2;Gnas;Arfgef1;Arhgap24;Ppara;Gdnf;Nf1;Tmeff2;Rap2b;Pkm;Ifrd1;Dusp10;Ndnf;Cd109
GO:0098780	response to mitochondrial depolarisation	http://amigo.geneontology.org/amigo/term/GO:0098780	21	7	1.53699	4.55435	0.000514588	0.0112931	14466;15185;15277;51897;56208;170731;228361	Hk2;Mfn2;Ambra1;Gba;Atg13;Becn1;Hdac6
GO:0048638	regulation of developmental growth	http://amigo.geneontology.org/amigo/term/GO:0048638	361	44	26.4216	1.6653	0.000569685	0.0121733	11350;11554;11556;12168;12568;12575;12934;13043;13163;13690;14083;14182;14381;14600;15387;15982;16000;16337;17967;19013;19206;19211;20397;20437;21813;21814;22418;23945;50523;52357;54214;63953;64010;67655;68585;74132;102247;109241;214968;216233;230709;269878;319757;328572	Siah1a;Igf1;Ptch1;Daxx;Adrb3;Ctdp1;Ptk2;Tgfbr2;Sav1;Wnt5a;Bmpr2;Gpat4;Ep300;Ghr;Cdk5;Rtn4;Rnf6;Pten;Fgfr1;Cdkn1a;Dpysl2;Lats2;Tgfbr3;Sema6d;Ncam1;Adrb1;Wwc2;Golga4;Cttn;Smo;Zmpste24;Hnrnpk;Socs2;Mbd5;Eif4g2;Abl1;Ppara;Megf8;Insr;Sgpl1;Ifrd1;G6pdx;Dusp10;Mgll
GO:1990845	adaptive thermogenesis	http://amigo.geneontology.org/amigo/term/GO:1990845	143	22	10.4662	2.10201	0.000699125	0.0145561	11554;11556;11911;12491;12683;13592;14683;14705;14747;14783;16775;18162;20249;20852;20869;21887;22227;22228;23794;170731;217166;240028	Cidea;Atf4;Adrb3;Cd36;Adamts5;Lnpep;Scd1;Nr1d1;Stat6;Ucp1;Mfn2;Tle3;Adrb1;Stk11;Ebf2;Cmklr1;Npr3;Ucp2;Gnas;Lama4;Grb10;Bscl2
GO:0046486	glycerolipid metabolic process	http://amigo.geneontology.org/amigo/term/GO:0046486	323	40	23.6404	1.69202	0.000729005	0.0147988	11810;12491;13167;13982;14178;14712;15558;16195;16332;16835;18704;18708;18709;19211;20249;23945;26457;52858;54608;55979;56442;66586;66659;66826;67181;67292;67452;67800;77116;81004;84652;99712;102247;213056;216233;225845;228859;230801;264064;433256	Acp6;Cd36;Pigv;Gpat4;Fam126a;Ldlr;Acsl5;Slc27a1;Scd1;Dgat2;Cdk8;Pten;Serinc1;Pigc;Pla2g16;Dbi;Cdipt;Agpat1;Fitm2;Pik3r1;Cept1;Pik3r2;Taz;Esr1;Tbl1xr1;Crls1;Fgf7;Fam126b;Htr2a;Il6st;Pik3c2a;Abhd2;Mtmr2;Socs2;Ctdnep1;Inppl1;Pnpla8;Gnpat;Apobec1;Mgll
GO:0000209	protein polyubiquitination	http://amigo.geneontology.org/amigo/term/GO:0000209	182	26	13.3206	1.95187	0.000767021	0.0151064	11797;11798;15185;16396;19822;22193;22215;28000;30945;56424;56736;63958;66105;66313;66440;67118;68031;68497;69807;74132;80890;106021;108086;170737;209200;381305	Arel1;Ube4b;Rnf6;Birc2;Ube2d3;Topors;Itch;Rc3h1;Rnf4;Cdc26;Xiap;Bfar;Ube3a;Dtx3l;Prpf19;Rnf216;Ube2e3;Rnf19a;Rnf146;Trim2;Smurf2;Stub1;Rnf14;Znrf1;Hdac6;Trim32
GO:0035924	cellular response to vascular endothelial growth factor stimulus	http://amigo.geneontology.org/amigo/term/GO:0035924	50	11	3.6595	3.00587	0.000806825	0.0151064	13179;17913;18187;18595;19245;52014;54409;69601;78560;101540;239337	Pdgfra;Dab2ip;Ramp2;Nrp2;Nus1;Dcn;Adamts12;Ptp4a3;Prkd2;Myo1c;Adgra2
GO:0006109	regulation of carbohydrate metabolic process	http://amigo.geneontology.org/amigo/term/GO:0006109	173	25	12.6619	1.97443	0.000810361	0.0151064	11517;11652;12492;14783;15558;16000;16010;16011;16337;16548;18033;18754;19013;19046;19883;20411;20869;56790;58246;59090;67800;108099;217166;230709;384783	Supt20;Igf1;Midn;Igfbp5;Khk;Dgat2;Prkce;Nfkb1;Nr1d1;Prkag2;Sorbs1;Akt2;Scarb2;Stk11;Adcyap1r1;Ppp1cb;Htr2a;Irs2;Zmpste24;Rora;Slc35b4;Igfbp4;Ppara;Insr;Grb10
GO:0070997	neuron death	http://amigo.geneontology.org/amigo/term/GO:0070997	378	45	27.6658	1.62656	0.000818574	0.0151064	11350;11652;11783;11798;11911;12370;12568;13163;13498;13798;13982;14360;14362;14381;14466;14573;14600;14828;15258;16000;16443;16476;16971;17748;18015;19013;19877;20317;20437;20656;21672;22192;22418;23821;26570;51800;66922;67579;68169;80890;99526;170719;228361;234734;319757	Siah1a;Igf1;Serpinf1;Atf4;Hipk2;Casp8;Daxx;Itsn1;Prdx2;Fyn;Wnt5a;Mt1;Usp53;Cpeb4;Ghr;Fzd1;Cdk5;Bok;Aars;Sod2;Rras2;Rock1;Slc7a11;Lrp1;Akt2;Jun;En1;Xiap;Esr1;Smo;Ube2m;Apaf1;Oxr1;Ambra1;Gba;Hspa5;Trim2;Atn1;Abl1;Ppara;Gdnf;Nf1;Bace1;G6pdx;Ndnf
GO:0001525	angiogenesis	http://amigo.geneontology.org/amigo/term/GO:0001525	488	55	35.7167	1.53989	0.000868331	0.0156685	11350;11852;12226;12370;12491;12826;13078;13179;13609;13855;14083;14165;14182;14645;15258;15277;16410;16476;16790;17129;18015;18187;18576;18595;18613;18704;18709;18746;19211;19877;19883;20317;20416;20692;21813;21826;22418;52014;54409;56208;57875;68169;68792;69601;71690;72780;78560;101540;229700;231532;236511;238328;240725;269831;353156	Serpinf1;Hipk2;Casp8;Srpx2;Vash1;Rbm15;Thbs2;Cd36;Sulf1;Ptk2;Tgfbr2;Wnt5a;Pdgfra;Dab2ip;Cyp1b1;Hk2;Pde3b;Pten;Ramp2;Shc1;Nrp2;Fgfr1;Rock1;Fgf10;Pik3r2;Jun;Nus1;Tspan12;Glul;Col4a1;Ago1;Pecam1;Sparc;Dcn;Esm1;Pik3c2a;Rora;Rhob;Prkd2;Btg1;Becn1;S1pr1;Arhgap24;Abl1;Egfl7;Itgav;Epn2;Anpep;Adgra2;Nf1;Pkm;Angptl4;Ndnf;Rspo3;Smad5
GO:0030258	lipid modification	http://amigo.geneontology.org/amigo/term/GO:0030258	224	30	16.3946	1.82987	0.000934904	0.0165031	11652;11815;12491;13167;16332;18704;18708;18709;19013;19211;19302;20249;20444;26874;56632;66841;67800;67916;77116;78070;84652;97212;102632;170459;213056;216233;235044;320204;384783;433256	Abcd2;St3gal2;Etfbkmt;Plppr2;Hadha;Cd36;Plpp3;Fam126a;Acsl5;Pex2;Scd1;Dgat2;Pten;Acad11;Dbi;Pik3r1;Akt2;Pik3r2;Cpt1c;Apod;Fam126b;Irs2;Pik3c2a;Mtmr2;Socs2;Sphk2;Ppara;Inppl1;Stard4;Etfdh
GO:0010608	posttranscriptional regulation of gene expression	http://amigo.geneontology.org/amigo/term/GO:0010608	417	48	30.5202	1.57273	0.00116004	0.0200416	11652;11810;12877;13078;13690;13982;14538;14573;16000;16011;17347;17872;18033;18983;19401;20677;21841;22057;29806;56335;58184;67579;69674;74480;75619;80285;104625;105638;106338;108954;108989;207181;208643;226517;226982;229512;230709;230861;234594;234734;236511;236732;239555;268420;276770;320720;328572;381305	Dph3;Igf1;Samd4;Sox4;Rbm10;Cnot7;Limd1;Igfbp5;Mief1;Ppp1r15a;Cyp1b1;Cpeb4;Ep300;Mif4gd;Nsun3;Cnot1;Nfkb1;Aars;Alkbh5;Gcnt2;Rara;Ppp1r15b;Akt2;Rc3h1;Mknk2;Cnot9;Smg7;Esr1;Eif4g3;Fastkd2;Cpeb1;Ago1;Tpr;Cnot6;Mettl3;Eif5a;Zmpste24;Eif4g1;Parp9;Fastkd1;Eif5b;Rbms3;Tob1;Eif4g2;Smg5;Gdnf;Tia1;Apobec1
GO:0007249	I-kappaB kinase/NF-kappaB signaling	http://amigo.geneontology.org/amigo/term/GO:0007249	192	26	14.0525	1.85021	0.00169316	0.0280581	11350;11797;12370;12491;12633;13982;14360;14870;16181;18754;19043;19877;19883;22224;22418;27215;52829;54131;57783;68652;69601;69807;93679;107607;192195;245527	Irf3;Ppm1b;Casp8;Cd36;Nod1;Fyn;Wnt5a;Il1rn;Gstp1;Dab2ip;Tnip1;Prkce;Eda2r;Birc2;Rock1;Ash1l;Tab2;Lurap1l;Cflar;Esr1;Rora;Abl1;Azi2;Usp10;Trim8;Trim32
GO:0035265	organ growth	http://amigo.geneontology.org/amigo/term/GO:0035265	192	26	14.0525	1.85021	0.00169316	0.0280581	11549;11554;13609;13982;14083;14165;14178;14182;14381;16000;17069;17967;18595;19013;19211;19401;21813;21814;22215;50523;52357;64010;67655;230709;319757;328572	Igf1;Ctdp1;Ptk2;Tgfbr2;Sav1;Pdgfra;Ep300;Pten;Fgfr1;Fgf10;Rara;Lats2;Tgfbr3;Ncam1;Adrb1;Wwc2;Esr1;Adra1a;Ube3a;Fgf7;Smo;Zmpste24;S1pr1;Ly6e;Ppara;G6pdx
GO:0051348	negative regulation of transferase activity	http://amigo.geneontology.org/amigo/term/GO:0051348	254	32	18.5903	1.72133	0.0017975	0.0291914	11350;11819;12575;12580;12988;14154;14466;14870;15259;16332;18015;18016;19088;21754;50523;59090;63953;66917;69601;73914;75219;75454;79566;101185;108099;192231;209200;226849;232341;235587;237782;384783	Midn;Pot1a;Prkar2b;Gstp1;Dab2ip;Dusp18;Hipk3;Csk;Prkag2;Ppp2r5a;Cdkn1a;Lats2;Parp3;Dtx3l;Smcr8;Nf2;Irs2;Gba;Nr2f2;Abl1;Cdkn2c;Inppl1;Hexim1;Wnk1;Fem1a;Nf1;Tesk1;Phpt1;Sh3bp5l;Chordc1;Irak3;Dusp10
GO:0036314	response to sterol	http://amigo.geneontology.org/amigo/term/GO:0036314	26	7	1.90294	3.67852	0.00210822	0.0335662	11303;16323;16324;19206;19883;21813;319757	Ptch1;Inhba;Tgfbr2;Inhbb;Smo;Abca1;Rora
GO:1905114	cell surface receptor signaling pathway involved in cell-cell signaling	http://amigo.geneontology.org/amigo/term/GO:1905114	498	54	36.4486	1.48154	0.00228661	0.0353407	11350;11554;11798;12568;13132;13400;14165;14362;14366;14705;14783;16543;16971;18033;19211;20174;20238;20677;20869;21372;21887;21888;22418;24136;29806;50523;55978;56332;66317;67181;67772;67916;68031;68911;69601;70425;72043;72780;74256;74996;77116;78560;81004;84092;93687;93735;207181;208846;213326;232341;240725;269831;271457;319757	Mdfic;Sox4;Sulf1;Plpp3;Wnt5a;Wdr61;Limd1;Dab2ip;Fzd1;Cdk5;Scyl2;Nfkb1;Rab5a;Pten;Zeb2;Cyld;Sulf2;Dmpk;Lrp1;Fgf10;Lats2;Tle3;Ift20;Wnt16;Tspan12;Adrb1;Stk11;Xiap;Fzd4;Csnk1a1;Tbl1x;Tbl1xr1;Ruvbl2;Smo;Amotl2;Csnk1g3;Mtmr2;Pygo2;Daam1;Usp47;Chd8;Dab2;Ctdnep1;Rbms3;Rnf146;Usp8;Atxn1;Abl1;Wnk1;Adgra2;Grb10;Bscl2;Rspo3;Tle4
GO:0003007	heart morphogenesis	http://amigo.geneontology.org/amigo/term/GO:0003007	258	32	18.883	1.69464	0.00231074	0.0353407	12168;12831;13609;14362;15205;16337;16449;16476;17069;18187;19206;19401;20148;20564;20677;21813;21814;22418;50768;63958;64010;68018;68585;75302;93735;225164;225876;229700;230709;269878;319757;399558	Flrt2;Sox4;Ptch1;Rbm15;Jag1;Ube4b;Tgfbr2;Sav1;Wnt5a;Bmpr2;Hes1;Fzd1;Rtn4;Slit3;Nrp2;Rara;Jun;Tgfbr3;Col4a3bp;Wnt16;Dhrs3;Dlc1;Kdm2a;Smo;Col5a1;Zmpste24;S1pr1;Ly6e;Asxl2;Mib1;Megf8;Insr
GO:0048144	fibroblast proliferation	http://amigo.geneontology.org/amigo/term/GO:0048144	100	16	7.319	2.18609	0.00237477	0.0353407	12575;13982;14123;14165;14870;16000;16476;18015;18595;19302;20656;22418;69601;69807;218914;230709	Igf1;Wnt5a;Fbrs;Pdgfra;Gstp1;Dab2ip;Pex2;Sod2;Fgf10;Cdkn1a;Jun;Esr1;Zmpste24;Wapl;Nf1;Trim32
GO:0051865	protein autoubiquitination	http://amigo.geneontology.org/amigo/term/GO:0051865	65	12	4.75735	2.52241	0.00239377	0.0353407	16396;19822;22215;29864;50849;56424;63958;66105;67118;68031;109113;209200	Ube4b;Rnf11;Ube2d3;Itch;Rnf4;Rnf10;Bfar;Ube3a;Dtx3l;Rnf146;Stub1;Uhrf2
GO:0051098	regulation of binding	http://amigo.geneontology.org/amigo/term/GO:0051098	378	43	27.6658	1.55426	0.00255851	0.0364602	11350;12018;12491;12568;13132;13592;13872;14828;15205;15258;15259;15387;15958;16000;16476;16971;18028;19013;19053;19401;19877;20174;21814;22418;56424;68911;69028;69601;74256;80285;93687;98053;102122;105638;110213;208643;209200;218914;227737;230709;231803;319757;328572	Dph3;Igf1;Hipk2;Bak1;Cd36;Wnt5a;Ifit2;Hes1;Dab2ip;Gtf2f1;Ep300;Cdk5;Hipk3;Cyld;Rock1;Lrp1;Nfib;Rara;Ppp2cb;Jun;Tgfbr3;Mepce;Ebf2;Csnk1a1;Dtx3l;Ruvbl2;Smo;Mitd1;Zmpste24;Hnrnpk;Eif4g1;Pygo2;Hspa5;Parp9;Ercc3;Dab2;Fam129b;Wapl;Abl1;Ppara;Stub1;Fam192a;Tmbim6
GO:0006091	generation of precursor metabolites and energy	http://amigo.geneontology.org/amigo/term/GO:0006091	389	44	28.4709	1.54544	0.0025594	0.0364602	11554;11652;11674;12865;14683;14783;15277;15558;15926;16000;16195;16337;16548;17992;18597;18746;19013;19046;20411;20512;20656;22272;26462;56412;66152;66359;66494;66495;66694;66826;66841;67264;68375;75619;76824;103172;108099;216558;217166;227197;320204;320720;380601;384783	Noa1;Igf1;Etfbkmt;Mtfr1l;Uqcrq;Slc1a3;Hk2;Khk;Ndufs1;Cox20;Nr1d1;Ndufa8;Sod2;Pdha1;Prkag2;Sorbs1;Akt2;Uqcr10;Adrb1;Chchd10;Taz;Ugp2;Fastkd2;Uqcrfs1;Ndufb8;Txnrd2;Idh1;Ppp1cb;Htr2a;Irs2;Cox7a1;Il6st;Aldoa;Ndufb3;Fastkd5;Gnas;Fastkd1;Ndufa4;Prelid1;Ppara;Insr;Grb10;Etfdh;Pkm
GO:0009314	response to radiation	http://amigo.geneontology.org/amigo/term/GO:0009314	424	47	31.0326	1.51454	0.0027864	0.0390097	11652;11810;11852;12018;12568;12575;12825;12955;13864;13872;14688;14828;16177;16476;17380;17536;18004;18015;18574;18708;19046;19822;20174;20238;20318;20512;20656;20869;20893;21824;22278;23821;26570;27053;50789;55978;56335;56349;63958;69151;69807;74996;170472;230709;319162;328572;408022	Gnb1;Bak1;Ube4b;Hist3h2a;Slc1a3;Cryab;Col3a1;Pde1b;Ep300;Thbd;Cdk5;Usf1;Mme;Sod2;Sdf4;Slc7a11;Pik3r1;Net1;Cdkn1a;Akt2;Primpol;Meis2;Jun;Ift20;Nek1;Rnf4;Il1r1;Stk11;Bhlhe40;Recql5;Ruvbl2;Nr2f6;Ppp1cb;Mettl3;Zmpste24;Hspa5;Rhob;Usp47;Ercc3;Atxn1;Asns;Nf1;Lzic;Apobec1;Bace1;Trim32;Fbxl3
GO:0061564	axon development	http://amigo.geneontology.org/amigo/term/GO:0061564	458	50	33.521	1.4916	0.00284585	0.0391667	11350;11815;12168;12305;12552;12568;12934;13043;13641;13690;14042;14083;14451;14573;15185;15982;16476;17967;18028;18187;18845;18858;19206;19211;20266;20482;20564;20869;22284;22418;23945;24136;27528;54214;58235;59041;67886;68585;69807;74132;117606;171171;214968;217692;269116;269878;319757;328572;381921;399558	Flrt2;Ddr1;Ptch1;Sipa1l1;Ptk2;Wnt5a;Bmpr2;Stk25;Ep300;Cdk5;Rtn4;Rnf6;Pten;Zeb2;Plxna2;Nrep;Slit3;Nrp2;Ext1;Nfib;Dpysl2;Jun;Sema6d;Ncam1;Usp9x;Nectin1;Stk11;Golga4;Apod;Cttn;Gas1;Smo;Skil;Boc;Eif4g2;Abl1;Gdnf;Scn1b;Megf8;Pmp22;Efnb1;Camsap2;Taok2;Hdac6;Cdh11;Ifrd1;Trim32;Ntng2;Mgll;Nfasc
GO:0006638	neutral lipid metabolic process	http://amigo.geneontology.org/amigo/term/GO:0006638	121	18	8.85599	2.03252	0.00300782	0.0407058	11810;12491;13167;13982;16195;16835;20249;23945;26457;54608;67181;67800;81004;102247;225845;228859;264064;433256	Cd36;Gpat4;Ldlr;Acsl5;Slc27a1;Scd1;Dgat2;Cdk8;Pla2g16;Dbi;Fitm2;Esr1;Tbl1xr1;Il6st;Abhd2;Ctdnep1;Apobec1;Mgll
GO:0001101	response to acid chemical	http://amigo.geneontology.org/amigo/term/GO:0001101	339	39	24.8114	1.57186	0.00325461	0.0412984	11303;11512;12038;12491;12583;12825;12826;12843;12877;14276;14360;14683;14712;14870;16835;18595;18754;19206;19401;20249;20250;20317;20512;20656;20692;21814;22227;22228;27053;54140;66586;67579;67800;107581;110213;140742;217124;233079;269254	Ffar2;Serpinf1;Ppp1r9b;Ptch1;Scd2;Cd36;Fyn;Slc1a3;Col3a1;Pdgfra;Gstp1;Ldlr;Cpeb4;Scd1;Dgat2;Prkce;Setx;Avpr1a;Sod2;Adcy6;Rara;Ucp1;Tgfbr3;Col4a1;Crls1;Cpeb1;Sparc;Abca1;Cdo1;Sesn1;Ucp2;Gnas;Col16a1;Bche;Asns;Col1a2;Gnpat;Folr2;Tmbim6
GO:0044262	cellular carbohydrate metabolic process	http://amigo.geneontology.org/amigo/term/GO:0044262	285	34	20.8592	1.62998	0.00325844	0.0412984	11517;11554;11652;12492;14042;14783;15277;15531;15926;16000;16010;16011;16195;16337;16548;18754;19013;19046;19211;19883;20411;20869;56790;58246;59090;67800;74653;77116;108099;170768;216558;217166;230709;384783	Supt20;Igf1;Midn;Igfbp5;Hk2;Khk;Dgat2;Prkce;Pten;Nr1d1;Ext1;Prkag2;Sorbs1;Akt2;Scarb2;Adrb1;Stk11;Ugp2;Adcyap1r1;Ndst1;Pfkfb3;Idh1;Ppp1cb;Irs2;Il6st;Zmpste24;Rora;Mtmr2;Slc35b4;Igfbp4;Ppara;Insr;Grb10;Pomk
GO:1903827	regulation of cellular protein localization	http://amigo.geneontology.org/amigo/term/GO:1903827	495	53	36.2291	1.46291	0.00326006	0.0412984	11652;11815;12461;12491;12568;12575;12988;13132;14360;15387;16000;16543;16971;17913;18015;18016;18708;18709;20411;20869;20909;21454;22320;22418;26570;29810;56294;65973;68585;74256;75734;76686;77037;80285;83815;89867;93679;107338;108687;108989;116891;209200;216853;217124;218914;226849;227648;228607;232748;235406;239555;319757;328572	Mrap;Mavs;Mdfic;Igf1;Wrap53;Ppp1r9b;Cd36;Fyn;Wnt5a;Snx33;Mief1;Vamp8;Ep300;Mff;Cdk5;Rtn4;Clip3;Bag3;Edem2;Tcaf2;Cyld;Stx4a;Csk;Slc7a11;Pik3r1;Lrp1;Ppp2r5a;Cdkn1a;Sorbs1;Akt2;Asph;Sec16a;Pik3r2;Tcp1;Sec16b;Stk11;Derl2;Dtx3l;Apod;Ptpn9;Smo;Tpr;Nf2;Gbf1;Hnrnpk;Parp9;Myo1c;Dab2;Wapl;Cct2;Trim8;Nf1;Cenpq
GO:0035264	multicellular organism growth	http://amigo.geneontology.org/amigo/term/GO:0035264	181	24	13.2474	1.81168	0.00330082	0.0412984	11554;11556;13163;13360;13498;13798;14381;14600;14683;16000;18004;18858;19206;19401;20397;20437;77087;81004;102247;109241;216233;225876;230709;319757	Siah1a;Igf1;Ptch1;Daxx;Adrb3;Ankrd11;Gpat4;Ghr;Dhcr7;Rara;Nek1;En1;Adrb1;Kdm2a;Tbl1xr1;Smo;Zmpste24;Gnas;Socs2;Mbd5;Atn1;Sgpl1;Pmp22;G6pdx
GO:0090407	organophosphate biosynthetic process	http://amigo.geneontology.org/amigo/term/GO:0090407	484	52	35.424	1.46793	0.00330591	0.0412984	11512;11515;11517;11637;11674;11957;13478;14178;14381;14593;14712;15277;15558;15926;16000;16332;16337;16548;18597;18704;18708;18746;19013;26457;52014;52858;54325;55979;56442;56632;66043;66586;66826;67126;67292;70025;71891;99712;102247;104111;108099;192185;208449;211347;224129;225845;227697;228033;228859;230103;230801;433256	Igf1;Cdadc1;Dolk;Atp5g3;Pigv;Gpat4;Atp5e;Ak2;Sgms1;Npr2;Hk2;Khk;Acsl5;Slc27a1;Serinc1;Pigc;Dpagt1;Pla2g16;Cdipt;Adcy6;Pdha1;Agpat1;Prkag2;Fitm2;Pik3r1;Cept1;Nus1;Nadk;Taz;Ggps1;Atp5d;Adcy3;Adcyap1r1;Crls1;Adcy5;Pank3;Fgf7;Idh1;Htr2a;Atp5j;Aldoa;Pik3c2a;Acot7;Sphk2;Ppara;Inppl1;Elovl1;Insr;Gnpat;Adcy9;Pkm;G6pdx
GO:0062012	regulation of small molecule metabolic process	http://amigo.geneontology.org/amigo/term/GO:0062012	331	38	24.2259	1.56857	0.00377802	0.0458374	11517;11652;12865;13132;13167;13360;14783;15558;16000;16010;16011;16337;16548;16835;18033;18754;19013;19046;19302;19883;20411;20869;26570;26874;54140;56790;58246;59090;66826;67800;108099;170459;217166;230709;235623;320204;384783;433256	Supt20;Abcd2;Igf1;Etfbkmt;Midn;Igfbp5;Ldlr;Khk;Acsl5;Pex2;Dgat2;Prkce;Nfkb1;Avpr1a;Nr1d1;Dbi;Dhcr7;Prkag2;Slc7a11;Sorbs1;Akt2;Taz;Stk11;Adcyap1r1;Ppp1cb;Htr2a;Irs2;Cox7a1;Zmpste24;Rora;Scap;Dab2;Slc35b4;Igfbp4;Ppara;Insr;Stard4;Grb10
GO:0010876	lipid localization	http://amigo.geneontology.org/amigo/term/GO:0010876	375	42	27.4463	1.53026	0.00378215	0.0458374	11303;11652;11815;12491;12492;12683;13132;14366;14705;15387;16323;16410;16835;16971;19013;19206;20479;21763;26457;27410;52014;65107;65970;66494;66943;67452;67800;68018;71898;71939;78070;79554;99138;110611;170459;228859;229227;233079;237542;268903;384783;433256	Cidea;Ffar2;Lima1;Ptch1;Hdlbp;Cd36;Inhba;Ldlr;Acsl5;Pqlc1;Slc27a1;Dgat2;Apol6;Nrip1;Apol9b;Fitm2;Lrp1;4932438A13Rik;Osbpl8;Akt2;Scarb2;Nus1;Col4a3bp;Cptp;Fzd4;Stard7;Cpt1c;Tex2;Apod;Lrp10;Irs2;Vps4b;Abca1;Abca3;Hnrnpk;Dab2;Prelid1;Ppara;Itgav;Pnpla8;Stard4;Bscl2
GO:1905330	regulation of morphogenesis of an epithelium	http://amigo.geneontology.org/amigo/term/GO:1905330	105	16	7.68495	2.08199	0.00392322	0.0468479	11350;13132;13982;14165;14178;14182;14362;14573;18595;19211;22418;76707;238386;239337;240725;319757	Sulf1;Wnt5a;Pdgfra;Fzd1;Pten;Fgfr1;Fgf10;Clasp1;Btbd7;Esr1;Fgf7;Smo;Adamts12;Dab2;Abl1;Gdnf
