## Supplementary Table S4 for "Profiling Mouse Brown and White Adipocytes to Identify Metabolically Relevant Small ORFs and Functional Microproteins"

### Sheet: summary
Table S4: compilation of smORF-encoded microproteins identified with mass spectrometry in primary brown, beige, and white adipoccyte cultures using a standard database match search of the canonical uniprot reviewed proteome amended with the microproteins compiled in Table S1. Sheet 1 ("interact.pep-1%FDR_smORFs_only) is the raw search results from Comet + TPP / PeptideProphet filtered for a 1% pe…

### Sheet: interact.pep-1%FDR_smORFs_only
probability	spectrum	expect	peptide	protein	calc_neutral_pep_mass
0.9909	20191007_LUM1_CPBA_EASY04_071_30_SA_1830-01_bRP1_02.20433.20433.2	0.0213	-.M[147.04]HPFGSPGGASLPG.-	smORFchr6:21852066-21852107,smORFchr6:21852066-21853281	1326.6
0.9258	20191007_LUM1_CPBA_EASY04_071_30_SA_1830-01_bRP1_02.54836.54836.4	47.5	R.LLVAVLSLAPLNLAAAAC[160.03]LLSK.-	smORFchr13:76018253-76018384	2220.33
0.7614	20191007_LUM1_CPBA_EASY04_071_30_SA_1830-01_bRP1_04.39757.39757.2	3.02	-.n[43.02]C[160.03]SYGSSTVPK.T	smORFchr5:52196932-52196979	1126.5
0.9947	20191007_LUM1_CPBA_EASY04_071_30_SA_1830-01_bRP1_04.46742.46742.2	0.00112	K.LDFLPDMMVEGR.L	smORFchr2:6872358-6872429	1421.67
0.9791	20191007_LUM1_CPBA_EASY04_071_30_SA_1830-01_bRP1_06.53084.53084.2	0.00425	R.EC[160.03]LPLAIFLR.N	smORFchr6:148354710-148355199	1230.68
0.9947	20191007_LUM1_CPBA_EASY04_071_30_SA_1830-01_bRP1_07.50724.50724.2	2.82e-05	R.EC[160.03]LPLAIFLR.N	smORFchr6:148354710-148355199	1230.68
0.9985	20200616_LUM1_CPBA_EASY03_085_30_SA_1886-01_bRP1_01.02563.02563.2	0.071	K.SHPPPPEK.-	smORFchrX:153723700-153723903	887.45
0.9199	20200616_LUM1_CPBA_EASY03_085_30_SA_1886-01_bRP1_01.03986.03986.2	0.186	K.KENQHIP.-	smORFchr16:76294955-76294984	864.445
0.7567	20200616_LUM1_CPBA_EASY03_085_30_SA_1886-01_bRP1_01.15371.15371.2	0.837	R.SLQGAGGVDQGDDK.C	smORFchr14:20501265-20501444	1345.61
0.8329	20200616_LUM1_CPBA_EASY03_085_30_SA_1886-01_bRP1_01.16369.16369.2	0.51	R.MLEAEGC[160.03]LTSG.-	smORFchr18:53862245-53862310	1166.49
0.8303	20200616_LUM1_CPBA_EASY03_085_30_SA_1886-01_bRP1_01.17043.17043.2	0.111	R.WAADEEEAAAAVAEK.A	smORFchr7:119859833-119895771,smORFchr7:119859833-119895756	1559.71
1	20200616_LUM1_CPBA_EASY03_085_30_SA_1886-01_bRP1_01.22553.22553.3	2.75e-11	K.ENQGSTLPGSEEASQQENLAGGDSGSDGK.D	smORFchr18:80211931-80212152	2848.22
0.9013	20200616_LUM1_CPBA_EASY03_085_30_SA_1886-01_bRP1_01.25681.25681.2	0.0591	K.DTFTEELR.R	smORFchr16:31948164-31948448	1009.47
0.7315	20200616_LUM1_CPBA_EASY03_085_30_SA_1886-01_bRP1_02.06346.06346.2	78.7	R.AGSC[160.03]GSC[160.03]C[160.03]C[160.03]GSGGGGK.R	smORFchr9:69289862-69290014	1517.51
0.7762	20200616_LUM1_CPBA_EASY03_085_30_SA_1886-01_bRP1_02.06669.06669.2	9.5	K.KNLTC[160.03]LK.T	smORFchr3:79884690-79885105	875.49
0.9712	20200616_LUM1_CPBA_EASY03_085_30_SA_1886-01_bRP1_02.14212.14212.2	0.589	R.EVSLATPAR.R	smORFchr11:62457499-62457744	942.513
0.9771	20200616_LUM1_CPBA_EASY03_085_30_SA_1886-01_bRP1_02.16563.16563.2	0.000346	R.WAADEEEAAAAVAEK.A	smORFchr7:119859833-119895771,smORFchr7:119859833-119895756	1559.71
0.9786	20200616_LUM1_CPBA_EASY03_085_30_SA_1886-01_bRP1_02.18114.18114.2	0.201	-.M[147.04]HPFGSPGGASLPG.-	smORFchr6:21852066-21852107,smORFchr6:21852066-21853281	1326.6
0.9372	20200616_LUM1_CPBA_EASY03_085_30_SA_1886-01_bRP1_02.32960.32960.2	1.52	R.EPSHVM[147.04]ADF.-	smORFchr8:68461711-68461818	1047.43
1	20200616_LUM1_CPBA_EASY03_085_30_SA_1886-01_bRP1_02.35576.35576.2	1.68e-11	K.DSTDVQDSLQTLGSAS.-	smORFchr18:80211931-80212152	1622.73
0.8113	20200616_LUM1_CPBA_EASY03_085_30_SA_1886-01_bRP1_02.37421.37421.2	1.46	R.RERPAAK.R	smORFchr16:59565441-59565608	826.477
0.7677	20200616_LUM1_CPBA_EASY03_085_30_SA_1886-01_bRP1_02.47747.47747.2	6.32	R.Q[111.03]WLQC[160.03]SAPGC[160.03]SR.A	smORFchr14:69805212-69805304	1431.6
0.9899	20200616_LUM1_CPBA_EASY03_085_30_SA_1886-01_bRP1_03.03297.03297.2	0.136	R.VAVGSGQGR.T	smORFchr8:111033881-111034174	829.441
0.7907	20200616_LUM1_CPBA_EASY03_085_30_SA_1886-01_bRP1_03.10138.10138.2	1.65	R.DGHPLSR.E	smORFchr2:158360530-158361494	780.388
0.9825	20200616_LUM1_CPBA_EASY03_085_30_SA_1886-01_bRP1_04.03249.03249.2	0.193	R.VAVGSGQGR.T	smORFchr8:111033881-111034174	829.441
0.8047	20200616_LUM1_CPBA_EASY03_085_30_SA_1886-01_bRP1_04.29977.29977.2	0.826	R.QITELIR.G	smORFchr2:151680847-151681068,smORFchr2:151680847-151686029	871.513
0.9898	20200616_LUM1_CPBA_EASY03_085_30_SA_1886-01_bRP1_05.03126.03126.2	0.0406	R.VAVGSGQGR.T	smORFchr8:111033881-111034174	829.441
0.9296	20200616_LUM1_CPBA_EASY03_085_30_SA_1886-01_bRP1_05.21483.21483.2	1.66	K.RLLDPGLK.V	smORFchr12:102840190-102840285	910.56
0.9775	20200616_LUM1_CPBA_EASY03_085_30_SA_1886-01_bRP1_05.25065.25065.3	0.0113	K.LFVTDILGGREYR.Y	smORFchr6:3399290-3399403	1537.83
0.7353	20200616_LUM1_CPBA_EASY03_085_30_SA_1886-01_bRP1_05.29530.29530.2	0.457	-.M[147.04]AETWRPC[160.03]WASPGGR.A	smORFchr11:61578847-61579068	1776.78
0.8086	20200616_LUM1_CPBA_EASY03_085_30_SA_1886-01_bRP1_05.43686.43686.2	0.000507	-.n[43.02]KVALVC[160.03]GAVAR.A	smORFchr7:27605876-27605938	1184.67
0.9301	20200616_LUM1_CPBA_EASY03_085_30_SA_1886-01_bRP1_05.50525.50525.2	0.0182	R.TC[160.03]RPHC[160.03]GLILNR.G	smORFchr16:20673607-20673660	1495.75
1	20200616_LUM1_CPBA_EASY03_085_30_SA_1886-01_bRP1_05.50737.50737.2	6.14e-08	R.TDVAYPAGFMDVISIDK.S	smORFchr6:148354710-148355199	1840.89
0.9288	20200616_LUM1_CPBA_EASY03_085_30_SA_1886-01_bRP1_05.55217.55217.2	0.267	K.LDIFDVSEVLR.D	smORFchr2:129306194-129306639	1304.7
0.9831	20200616_LUM1_CPBA_EASY03_085_30_SA_1886-01_bRP1_05.55536.55536.2	0.158	K.QDVGC[160.03]LPM[147.04]GSLK.G	smORFchr9:60837693-60837845,smORFchr9:60837693-60837848	1319.62
0.83	20200616_LUM1_CPBA_EASY03_085_30_SA_1886-01_bRP1_05.57310.57310.2	0.21	-.n[43.02]MADDKDSLPKLK.D	smORFchr18:36679609-36681722	1401.72
0.7449	20200616_LUM1_CPBA_EASY03_085_30_SA_1886-01_bRP1_06.03073.03073.2	1.08	R.VAVGSGQGR.T	smORFchr8:111033881-111034174	829.441
0.8524	20200616_LUM1_CPBA_EASY03_085_30_SA_1886-01_bRP1_06.20992.20992.2	1.45	K.RLLDPGLK.V	smORFchr12:102840190-102840285	910.56
0.7669	20200616_LUM1_CPBA_EASY03_085_30_SA_1886-01_bRP1_06.32993.32993.3	0.455	-.n[43.02]M[147.04]GTLAEPAVVGK.R	smORFchr19:5726052-5726102	1229.63
1	20200616_LUM1_CPBA_EASY03_085_30_SA_1886-01_bRP1_06.45255.45255.3	2.7e-07	K.VRTDVAYPAGFMDVISIDK.S	smORFchr6:148354710-148355199	2096.06
0.948	20200616_LUM1_CPBA_EASY03_085_30_SA_1886-01_bRP1_06.49811.49811.2	0.00937	R.TC[160.03]RPHC[160.03]GLILNR.G	smORFchr16:20673607-20673660	1495.75
0.8983	20200616_LUM1_CPBA_EASY03_085_30_SA_1886-01_bRP1_06.49862.49862.3	0.0148	R.TC[160.03]RPHC[160.03]GLILNR.G	smORFchr16:20673607-20673660	1495.75
0.9331	20200616_LUM1_CPBA_EASY03_085_30_SA_1886-01_bRP1_06.54581.54581.2	0.196	K.LDIFDVSEVLR.D	smORFchr2:129306194-129306639	1304.7
0.8469	20200616_LUM1_CPBA_EASY03_085_30_SA_1886-01_bRP1_07.07705.07705.4	0.14	R.ETETSSWHGVRGPSPWTFPTGC[160.03]VDGRQQQG.-	smORFchr7:99539749-99539877	3343.51
0.9818	20200616_LUM1_CPBA_EASY03_085_30_SA_1886-01_bRP1_07.49348.49348.2	0.00812	R.TC[160.03]RPHC[160.03]GLILNR.G	smORFchr16:20673607-20673660	1495.75
0.9999	20200616_LUM1_CPBA_EASY03_085_30_SA_1886-01_bRP1_07.54646.54646.2	1.46e-05	R.EC[160.03]LPLAIFLR.N	smORFchr6:148354710-148355199	1230.68
0.8843	20200616_LUM1_CPBA_EASY03_085_30_SA_1886-01_bRP1_08.12662.12662.2	0.237	R.SLQGAGGVDQGDDK.C	smORFchr14:20501265-20501444	1345.61
1	20200616_LUM1_CPBA_EASY03_085_30_SA_1886-01_bRP1_08.49047.49047.3	1.34e-07	R.LREC[160.03]LPLAIFLR.N	smORFchr6:148354710-148355199	1499.86
1	20200616_LUM1_CPBA_EASY03_085_30_SA_1886-01_bRP1_08.54593.54593.2	2.34e-06	R.EC[160.03]LPLAIFLR.N	smORFchr6:148354710-148355199	1230.68
0.8116	20200731_LUM1_CPBA_EASY03_085_30_SA_1886-02_bRP1_01.11321.11321.2	0.0328	R.DVSEFAVAHVT.-	smORFchr1:156615947-156616057	1173.57
0.9037	20200731_LUM1_CPBA_EASY03_085_30_SA_1886-02_bRP1_01.14885.14885.2	0.284	R.SLQGAGGVDQGDDK.C	smORFchr14:20501265-20501444	1345.61
0.7441	20200731_LUM1_CPBA_EASY03_085_30_SA_1886-02_bRP1_01.17116.17116.2	6.82	R.TPAAQAGR.A	smORFchr6:88724790-88725122	770.404
1	20200731_LUM1_CPBA_EASY03_085_30_SA_1886-02_bRP1_01.38886.38886.3	1.25e-06	R.LLAALLHNPQLVER.L	smORFchr16:31948164-31948448	1585.93
1	20200731_LUM1_CPBA_EASY03_085_30_SA_1886-02_bRP1_01.48188.48188.3	2.2e-05	R.VEGEVNSGVGQDGSLLSSPFFK.G	smORFchr18:36679609-36681722,smORFchr18:36680516-36681722	2252.1
0.7941	20200731_LUM1_CPBA_EASY03_085_30_SA_1886-02_bRP1_02.07132.07132.2	0.205	R.AAGEREIYK.R	smORFchr1:170088902-170110311	1035.53
0.8542	20200731_LUM1_CPBA_EASY03_085_30_SA_1886-02_bRP1_02.14321.14321.2	0.344	R.SLQGAGGVDQGDDK.C	smORFchr14:20501265-20501444	1345.61
1	20200731_LUM1_CPBA_EASY03_085_30_SA_1886-02_bRP1_02.36059.36059.2	4.55e-08	K.DSTDVQDSLQTLGSAS.-	smORFchr18:80211931-80212152	1622.73
0.9999	20200731_LUM1_CPBA_EASY03_085_30_SA_1886-02_bRP1_02.36881.36881.2	1.74e-05	R.DLSQMADELR.R	smORFchr18:80211931-80212152	1176.54
1	20200731_LUM1_CPBA_EASY03_085_30_SA_1886-02_bRP1_02.36917.36917.3	8.66e-11	K.ENQGSTLPGSEEASQQENLAGGDSGSDGKDSTDVQDSLQTLGSAS.-	smORFchr18:80211931-80212152	4452.94
1	20200731_LUM1_CPBA_EASY03_085_30_SA_1886-02_bRP1_02.36955.36955.3	1.91e-11	K.ENQGSTLPGSEEASQQENLAGGDSGSDGKDSTDVQDSLQTLGSAS.-	smORFchr18:80211931-80212152	4452.94
1	20200731_LUM1_CPBA_EASY03_085_30_SA_1886-02_bRP1_02.38465.38465.2	1.57e-08	K.DDTTELDSLGLASPPK.S	smORFchr2:136885503-136885679	1657.8
0.848	20200731_LUM1_CPBA_EASY03_085_30_SA_1886-02_bRP1_03.09539.09539.4	0.664	-.n[43.02]M[147.04]TWHGGASSPGDLLETALGFFPFQ.-	smORFchr6:113616258-113616329	2623.21
1	20200731_LUM1_CPBA_EASY03_085_30_SA_1886-02_bRP1_03.21580.21580.2	6.98e-05	R.GLDGNLHQTLQ.-	smORFchr3:10204475-10204519	1194.6
1	20200731_LUM1_CPBA_EASY03_085_30_SA_1886-02_bRP1_03.33993.33993.3	0.000232	R.DLSQMADELRR.Q	smORFchr18:80211931-80212152	1332.65
1	20200731_LUM1_CPBA_EASY03_085_30_SA_1886-02_bRP1_04.47604.47604.2	3.24e-13	R.VEGEVNSGVGQDGSLLSSPFFK.G	smORFchr18:36679609-36681722,smORFchr18:36680516-36681722	2252.1
0.8229	20200731_LUM1_CPBA_EASY03_085_30_SA_1886-02_bRP1_04.55584.55584.2	0.756	-.MC[160.03]TLTFC[160.03]PWYSVPR.F	smORFchr4:3939338-3939463	1816.81
0.9004	20200731_LUM1_CPBA_EASY03_085_30_SA_1886-02_bRP1_04.59642.59642.2	0.0916	-.n[43.02]MADDKDSLPKLK.D	smORFchr18:36679609-36681722	1401.72
0.7587	20200731_LUM1_CPBA_EASY03_085_30_SA_1886-02_bRP1_05.06196.06196.2	4.97	K.KNLTC[160.03]LK.T	smORFchr3:79884690-79885105	875.49
0.9993	20200731_LUM1_CPBA_EASY03_085_30_SA_1886-02_bRP1_05.11603.11603.2	2.02e-08	R.AAGQYSTSYAQQK.R	smORFchr16:29597586-29597696	1401.65
0.9974	20200731_LUM1_CPBA_EASY03_085_30_SA_1886-02_bRP1_05.27420.27420.2	0.119	R.ASIPGLHLR.T	smORFchr13:28952076-28952426	962.566
1	20200731_LUM1_CPBA_EASY03_085_30_SA_1886-02_bRP1_05.47637.47637.2	5.6e-14	R.VEGEVNSGVGQDGSLLSSPFFK.G	smORFchr18:36679609-36681722,smORFchr18:36680516-36681722	2252.1
1	20200731_LUM1_CPBA_EASY03_085_30_SA_1886-02_bRP1_05.47641.47641.2	1.63e-14	R.VEGEVNSGVGQDGSLLSSPFFK.G	smORFchr18:36679609-36681722,smORFchr18:36680516-36681722	2252.1
1	20200731_LUM1_CPBA_EASY03_085_30_SA_1886-02_bRP1_05.47673.47673.3	8.02e-11	R.VEGEVNSGVGQDGSLLSSPFFK.G	smORFchr18:36679609-36681722,smORFchr18:36680516-36681722	2252.1
1	20200731_LUM1_CPBA_EASY03_085_30_SA_1886-02_bRP1_05.50028.50028.2	4.31e-06	K.LDFLPDMMVEGR.L	smORFchr2:6872358-6872429	1421.67
1	20200731_LUM1_CPBA_EASY03_085_30_SA_1886-02_bRP1_05.53050.53050.2	9.95e-09	R.TDVAYPAGFMDVISIDK.S	smORFchr6:148354710-148355199	1840.89
0.9999	20200731_LUM1_CPBA_EASY03_085_30_SA_1886-02_bRP1_05.53169.53169.2	6.97e-07	R.TDVAYPAGFMDVISIDK.S	smORFchr6:148354710-148355199	1840.89
0.9764	20200731_LUM1_CPBA_EASY03_085_30_SA_1886-02_bRP1_05.57647.57647.2	0.0753	K.LDIFDVSEVLR.D	smORFchr2:129306194-129306639	1304.7
0.7582	20200731_LUM1_CPBA_EASY03_085_30_SA_1886-02_bRP1_06.03650.03650.2	0.0456	R.DTPAADEVHSQH.-	smORFchr14:33923723-33923839	1305.56
0.9992	20200731_LUM1_CPBA_EASY03_085_30_SA_1886-02_bRP1_06.11588.11588.2	8.93e-09	R.AAGQYSTSYAQQK.R	smORFchr16:29597586-29597696	1401.65
0.7309	20200731_LUM1_CPBA_EASY03_085_30_SA_1886-02_bRP1_06.27987.27987.2	1.95	R.ASIPGLHLR.T	smORFchr13:28952076-28952426	962.566
0.9999	20200731_LUM1_CPBA_EASY03_085_30_SA_1886-02_bRP1_06.28019.28019.3	0.00138	K.LKDLTFLK.N	smORFchr18:36679609-36681722,smORFchr18:36680516-36681722	976.596
0.9716	20200731_LUM1_CPBA_EASY03_085_30_SA_1886-02_bRP1_06.28045.28045.2	0.00962	K.LKDLTFLK.N	smORFchr18:36679609-36681722,smORFchr18:36680516-36681722	976.596
1	20200731_LUM1_CPBA_EASY03_085_30_SA_1886-02_bRP1_06.47410.47410.2	3.33e-13	R.VEGEVNSGVGQDGSLLSSPFFK.G	smORFchr18:36679609-36681722,smORFchr18:36680516-36681722	2252.1
1	20200731_LUM1_CPBA_EASY03_085_30_SA_1886-02_bRP1_06.47431.47431.2	7.38e-10	R.VEGEVNSGVGQDGSLLSSPFFK.G	smORFchr18:36679609-36681722,smORFchr18:36680516-36681722	2252.1
0.9882	20200731_LUM1_CPBA_EASY03_085_30_SA_1886-02_bRP1_06.57487.57487.2	0.0825	K.LDIFDVSEVLR.D	smORFchr2:129306194-129306639	1304.7
0.8292	20200731_LUM1_CPBA_EASY03_085_30_SA_1886-02_bRP1_06.59339.59339.2	0.035	-.n[43.02]M[147.04]RPDAVAAPPSGR.R	smORFchr17:34031547-34031705	1381.68
1	20200731_LUM1_CPBA_EASY03_085_30_SA_1886-02_bRP1_06.61852.61852.4	6.76e-09	-.GLLGELILLQQQIQEHEEEARR.A	smORFchr16:29597586-29597696	2601.39
0.808	20200731_LUM1_CPBA_EASY03_085_30_SA_1886-02_bRP1_07.03619.03619.2	0.00881	R.DTPAADEVHSQH.-	smORFchr14:33923723-33923839	1305.56
0.9994	20200731_LUM1_CPBA_EASY03_085_30_SA_1886-02_bRP1_07.11725.11725.2	2.04e-09	R.AAGQYSTSYAQQK.R	smORFchr16:29597586-29597696	1401.65
0.937	20200731_LUM1_CPBA_EASY03_085_30_SA_1886-02_bRP1_07.14557.14557.2	0.361	R.SLQGAGGVDQGDDK.C	smORFchr14:20501265-20501444	1345.61
0.9963	20200731_LUM1_CPBA_EASY03_085_30_SA_1886-02_bRP1_07.17352.17352.3	0.00724	K.ALKNYFR.S	smORFchr18:36679609-36681722,smORFchr18:36680516-36681722	910.503
0.9965	20200731_LUM1_CPBA_EASY03_085_30_SA_1886-02_bRP1_07.28285.28285.2	0.162	R.ASIPGLHLR.T	smORFchr13:28952076-28952426	962.566
0.7631	20200731_LUM1_CPBA_EASY03_085_30_SA_1886-02_bRP1_07.28383.28383.2	0.0496	K.LKDLTFLK.N	smORFchr18:36679609-36681722,smORFchr18:36680516-36681722	976.596
0.8837	20200731_LUM1_CPBA_EASY03_085_30_SA_1886-02_bRP1_07.41277.41277.2	0.481	R.VALLFSGLLR.G	smORFchr3:113630210-113630443	1087.68
0.8049	20200731_LUM1_CPBA_EASY03_085_30_SA_1886-02_bRP1_07.54859.54859.2	0.0314	-.n[43.02]M[147.04]RPDAVAAPPSGR.R	smORFchr17:34031547-34031705	1381.68
0.9982	20200731_LUM1_CPBA_EASY03_085_30_SA_1886-02_bRP1_07.56746.56746.3	0.000712	R.YPEALFQPSFLGMESC[160.03]GIHETTFNSIMK.C	smORFchr16:37883080-37883481	3233.49
0.9169	20200731_LUM1_CPBA_EASY03_085_30_SA_1886-02_bRP1_07.57437.57437.2	0.127	K.LDIFDVSEVLR.D	smORFchr2:129306194-129306639	1304.7
0.7363	20200731_LUM1_CPBA_EASY03_085_30_SA_1886-02_bRP1_07.59436.59436.2	0.0514	-.n[43.02]M[147.04]RPDAVAAPPSGR.R	smORFchr17:34031547-34031705	1381.68
0.7494	20200731_LUM1_CPBA_EASY03_085_30_SA_1886-02_bRP1_07.63047.63047.2	51.3	K.LPIEDGLELLTLLLIK.M	smORFchrX:42060485-42066803,smORFchrX:42060485-42068456	1792.1
0.9463	20200731_LUM1_CPBA_EASY03_085_30_SA_1886-02_bRP1_08.11647.11647.2	0.0347	R.DVSEFAVAHVT.-	smORFchr1:156615947-156616057	1173.57
0.9991	20200731_LUM1_CPBA_EASY03_085_30_SA_1886-02_bRP1_08.12469.12469.2	3.96e-07	R.AAGQYSTSYAQQK.R	smORFchr16:29597586-29597696	1401.65
0.9665	20200731_LUM1_CPBA_EASY03_085_30_SA_1886-02_bRP1_08.15200.15200.2	0.148	R.SLQGAGGVDQGDDK.C	smORFchr14:20501265-20501444	1345.61
0.9997	20200731_LUM1_CPBA_EASY03_085_30_SA_1886-02_bRP1_08.32246.32246.3	0.000928	K.APGFLQPPPLRQPR.T	smORFchr13:119429163-119429558	1572.89
0.8534	20201111_LUM1_CPBA_EASY04_089_30_SA_1888-01_bRP1_05.17273.17273.2	0.678	R.ILSASLR.N	smORFchr7:79729214-79729324	758.465
0.9864	20201111_LUM1_CPBA_EASY04_089_30_SA_1888-01_bRP1_05.17938.17938.2	0.0282	-.M[147.04]INLLMQHQR.L	smORFchr10:117081098-117085087	1298.66
0.9306	20201111_LUM1_CPBA_EASY04_089_30_SA_1888-01_bRP1_05.23503.23503.2	0.0373	-.MINLLMQHQR.L	smORFchr10:117081098-117085087	1282.66
0.9494	20201111_LUM1_CPBA_EASY04_089_30_SA_1888-01_bRP1_05.43455.43455.3	17.5	K.EC[160.03]GC[160.03]SAVC[160.03]C[160.03]MGDIGGESLLESEC[160.03]PSPYFMLK.S	smORFchr5:129068087-129071889	3542.43

### Sheet: all_MS-IDed_smORFs_fasta_format
protein
>smORFchr6:21852066-21852107
MHPFGSPGGASLPG
>smORFchr6:21852066-21853281
MLLGSKELATPTVGERKTRKRLLLAPMHPFGSPGGASLPG
>smORFchr13:76018253-76018384
MKANPSDVPRTPNILLGWPSGRLLVAVLSLAPLNLAAAACLLSK
>smORFchr5:52196932-52196979
CSYGSSTVPKTRNGNN
>smORFchr2:6872358-6872429
MTSAFKLDFLPDMMVEGRLLVADR
>smORFchr6:148354710-148355199
MARGPKKHLKRVAAPRHWMLDKLTGVFAPRPSAGPHRLRECLPLAIFLRNRLKYALTGDEVKKICMQRLIKVDGKVRTDVAYPAGFMDVISIDKSGENFRLVYDTKGRFAVHRITPEEAKYKLCKRSR
>smORFchrX:153723700-153723903
MGDQPCASGRSTLPPGNTREPKPPKKRCVLAPRWDYPEGTPSGGSSTLPSAPPPASAGLKSHPPPPEK
>smORFchr16:76294955-76294984
MMKKENQHIP
>smORFchr14:20501265-20501444
MDRSLQGAGGVDQGDDKCHNLSEETIVLSEIRAPFLDGGLRALGLVPSIRLGNRCHRGEQ
>smORFchr18:53862245-53862310
MCSLPGPVPLRMLEAEGCLTSG
>smORFchr7:119859833-119895771
MMQEAMEGAGLRGGRRRWAADEEEAAAAVAEKAAAAGVGSLETQAGMVGSLDPPGRRRFQKGFDWRNLWSSCCLAPLTDGMLKYMGQWQRGHLIQRGPL
>smORFchr7:119859833-119895756
MEGAGLRGGRRRWAADEEEAAAAVAEKAAAAGVGSLETQAGMVGSLDPPGRRRFQKGFDWRNLWSSCCLAPLTDGMLKYMGQWQRGHLIQRGPL
>smORFchr18:80211931-80212152
MKRDLSQMADELRRQLVLKKGRYVVLGSKENQGSTLPGSEEASQQENLAGGDSGSDGKDSTDVQDSLQTLGSAS
>smORFchr16:31948164-31948448
MVFRRLLAALLHNPQLVERLSESRPIRRAAQLTAFALLQLQLRGHDAARRLRALADQPPGALRRRVVRFKDTFTEELRRGVRDRPGQQKGPGAKA
>smORFchr9:69289862-69290014
MSAGHMEPLMARDGSRRAGSCGSCCCGSGGGGKRGLRGRTVGSPCALRTAA
>smORFchr3:79884690-79885105
VIFKKNLTCLKTAQQPVYKSFCSAVRRRQLLRLSRDV
>smORFchr11:62457499-62457744
MPAPAALPPARPAAAVAAIASSAWSVPASLPLPRARGLPLRRGKGPGARREVSLATPARRQSGYPVPSPPKRNLSPRGWDAR
>smORFchr8:68461711-68461818
MMGTNEGTWRLHLTDCFCLENLPLEAREPSHVMADF
>smORFchr16:59565441-59565608
TAGHPPHGGRSPKAKGPSGFHPRGQNRRERPAAKRKLFSVPRELIQHLGKVVSWRG
>smORFchr14:69805212-69805304
MLIRKRQWLQCSAPGCSRAAVRPGLLCQSFF
>smORFchr8:111033881-111034174
GTALAPVVAGEYSFLCASEGAGNCRRVAVGSGQGRTWGPGPSGKKASEPRELYEKSRRLEGEGQLQRAAGRSRPWPGSGPGLRRSRISRVAFAIPSEH
>smORFchr2:158360530-158361494
MCFLSGHCHPPKSTDIPHVPGLVSPIQGTKAVDCAALLETDGSSLGRQITASGTPYSLQLRDGHPLSRERMPGNNSWDLQWPKSCLRLATSTNWCS
>smORFchr2:151680847-151681068
MQIQDQKLLLTLRHLHSLLEELRAESTHWQDTRPSRNTSPFRARLGSEGRACQPVPRQLTELLRGEKSRRSSLP
>smORFchr2:151680847-151686029
MEMPGEPAASLGQTLEWLREELAEMQIQDQKLLLTLRHLHSLLEELRAESTHWQDTRPSRNTSPFRARLGSEGRACQPVPRQLTELLRGEKSRRSSLP
>smORFchr12:102840190-102840285
MDEKRLLDPGLKVRKGLWDYPLKNQQMECRSD
>smORFchr6:3399290-3399403
MKLFVTDILGGREYRYQTFSLLKWTGFVFFFPFKRFFM
>smORFchr11:61578847-61579068
MAETWRPCWASPGGRAARGVGLFRETLALPWAGFVGARAERVGRGRPFLEESGPTGFCLQPEVGPVVLQGEQIV
>smORFchr7:27605876-27605938
KVALVCGAVARAPTTQLGDPR
>smORFchr16:20673607-20673660
MPRTCRPHCGLILNRGGE
>smORFchr2:129306194-129306639
MTKAVAASRGHEPMNHGCFLSNRRPLHDLCSMAKKGVLESWVMDCRSSSVKVSLKLSRLFFRIFPLLDVADTVTRLSLKVKLDIFDVSEVLRDTN
>smORFchr9:60837693-60837845
MQATHCLPVTSEVASLVHSSVWTAAWMKQDVGCLPMGSLKGEDFGSRPLTR
>smORFchr9:60837693-60837848
MQATHCLPVTSEVASLVHSSVWTAAWMKQDVGCLPMGSLKGEDFGSRPLTRK
>smORFchr18:36679609-36681722
MADDKDSLPKLKDLTFLKNQLERLQQRVEGEVNSGVGQDGSLLSSPFFKGFLAGYVVAKLRASAVLGFAVGTCTGIYAAQAYAVPNVEKALKNYFRSLRKGPD
>smORFchr19:5726052-5726102
MGTLAEPAVVGKRESQA
>smORFchr7:99539749-99539877
MACFLSSLDLLARETETSSWHGVRGPSPWTFPTGCVDGRQQQG
>smORFchr1:156615947-156616057
MVLGPVQLPSTSYCRDQDTLLPCLGRDVSEFAVAHVT
>smORFchr6:88724790-88725122
MTAARFPSLSGRGRARGKVCRRIGVTLLGDPHLRECAVPRSASRSSSGLGTGCPSLPEPLQGCVLEKWRHELELEQQEGATRTPAAQAGRARTPWCCPAAAMREQPSFAWR
>smORFchr18:36680516-36681722
DSLPKLKDLTFLKNQLERLQQRVEGEVNSGVGQDGSLLSSPFFKGFLAGYVVAKLRASAVLGFAVGTCTGIYAAQAYAVPNVEKALKNYFRSLRKGPD
>smORFchr1:170088902-170110311
MLAGKTGRSQSRAAGEREIYKRPDIWCSRAF
>smORFchr2:136885503-136885679
MSFQNLWREYKVLMVMVPLIGFIHLGWHRIKSSPVFQVPKDDTTELDSLGLASPPKSQT
>smORFchr6:113616258-113616329
MTWHGGASSPGDLLETALGFFPFQ
>smORFchr3:10204475-10204519
AKGRGLDGNLHQTLQ
>smORFchr4:3939338-3939463
MCTLTFCPWYSVPRFMVCCISVSGFNTHRPDSEKPGGPGLVQ
>smORFchr16:29597586-29597696
GLLGELILLQQQIQEHEEEARRAAGQYSTSYAQQKRK
>smORFchr13:28952076-28952426
MMLRCCGRSDSGHRASIPGLHLRTTPVDHWGRRSLPGPRRETPKRPGFQTGRRASLSCRQGVWLGWPAHWTARRRRPEWPHWESAPCRRPWAPPGAAGQLALERTMQPPCCRPPGPA
>smORFchr14:33923723-33923839
MLGAQRCYREPIPIPRVGSSGLSESHRDTPAADEVHSQH
>smORFchr17:34031547-34031705
MRPDAVAAPPSGRRHVGKGIGAQARKGASGSRGSSRRECHVPANREPRGSRSR
>smORFchr3:113630210-113630443
MASGRVALLFSGLLRGRAPRSRALSLMRGCNKIKTERDATVRRTAISSKNVSHAKEKYCNPRDQVLKEPCKGCCSLGS
>smORFchr16:37883080-37883481
MKILTEHGYSFTTTAEREIVRDIKEKLCYVALDFEQEMATAASSSSLEKSYELPDGQVITIGNERFRYPEALFQPSFLGMESCGIHETTFNSIMKCDVDTKISMPTQCCLVIPPCTQALLTGCRRRLLLWLLAP
>smORFchrX:42060485-42066803
MTGSLASPTGLKLPIEDGLELLTLLLIKMELCWFAYLRVLDR
>smORFchrX:42060485-42068456
MTGSLASPTGLKLPIEDGLELLTLLLIKMELCWFAYLRVLDRPGPAAQQSCVFLIRARAAPPPGPSPREPVARGA
>smORFchr13:119429163-119429558
AGRGRSRGLFLGRGGGGPEGGGFPNGAGPAERSQHQSPPPPQPKAPGFLQPPPLRQPRTAPPPGAQSEAPAGSARPPRPGALPGTEQLEGPRGSWASFSPRAFAHAEPRRAESAPCFSESIPRGARSARGRD
>smORFchr7:79729214-79729324
KSRLLAGLRILSASLRNLLPSSTILIEACGYVRILPK
>smORFchr10:117081098-117085087
MINLLMQHQRLTILMARSSAHMVF
>smORFchr5:129068087-129071889
MPSRTHHRQELPTKEGKECGCSAVCCMGDIGGESLLESECPSPYFMLKSLFPGRWHQEVIRSRGRSPRDWNPAGFKGSCLHPTPQKDPWRAHHPSTADFPHCHGKGSNRSNLRESCKMPRSATLSRQYKSLQVCTAPLT

### Sheet: Signal_P_prediction_summary
# SignalP-5.0	Organism: Eukarya	Timestamp: 20211002225902
# ID	Prediction	SP(Sec/SPI)	OTHER	CS Position
smORFchr6_21852066-21852107	OTHER	0.085275	0.914725
smORFchr6_21852066-21853281	OTHER	0.013499	0.986501
smORFchr13_76018253-76018384	OTHER	0.227651	0.772349
smORFchr5_52196932-52196979	OTHER	0.026057	0.973943
smORFchr2_6872358-6872429	OTHER	0.007356	0.992644
smORFchr6_148354710-148355199	OTHER	0.00039	0.99961
smORFchrX_153723700-153723903	OTHER	0.001385	0.998615
smORFchr16_76294955-76294984	OTHER	0.062542	0.937458
smORFchr14_20501265-20501444	OTHER	0.001588	0.998412
smORFchr18_53862245-53862310	OTHER	0.025563	0.974437
smORFchr7_119859833-119895771	OTHER	0.004078	0.995922
smORFchr7_119859833-119895756	OTHER	0.005442	0.994558
smORFchr18_80211931-80212152	OTHER	0.001265	0.998735
smORFchr16_31948164-31948448	OTHER	0.004287	0.995713
smORFchr9_69289862-69290014	OTHER	0.004052	0.995948
smORFchr3_79884690-79885105	OTHER	0.003043	0.996957
smORFchr11_62457499-62457744	OTHER	0.004396	0.995604
smORFchr8_68461711-68461818	OTHER	0.007233	0.992767
smORFchr16_59565441-59565608	OTHER	0.003167	0.996833
smORFchr14_69805212-69805304	OTHER	0.03843	0.96157
smORFchr8_111033881-111034174	OTHER	0.00434	0.99566
smORFchr2_158360530-158361494	OTHER	0.001151	0.998849
smORFchr2_151680847-151681068	OTHER	0.001207	0.998793
smORFchr2_151680847-151686029	OTHER	0.000918	0.999082
smORFchr12_102840190-102840285	OTHER	0.003698	0.996302
smORFchr6_3399290-3399403	OTHER	0.016213	0.983787
smORFchr11_61578847-61579068	OTHER	0.012648	0.987352
smORFchr7_27605876-27605938	OTHER	0.071058	0.928942
smORFchr16_20673607-20673660	OTHER	0.02952	0.97048
smORFchr2_129306194-129306639	OTHER	0.000733	0.999267
smORFchr9_60837693-60837845	OTHER	0.010257	0.989743
smORFchr9_60837693-60837848	OTHER	0.007757	0.992243
smORFchr18_36679609-36681722	OTHER	0.000672	0.999328
smORFchr19_5726052-5726102	OTHER	0.024792	0.975208
smORFchr7_99539749-99539877	OTHER	0.015025	0.984975
smORFchr1_156615947-156616057	OTHER	0.012896	0.987104
smORFchr6_88724790-88725122	OTHER	0.000995	0.999005
smORFchr18_36680516-36681722	OTHER	0.000995	0.999005
smORFchr1_170088902-170110311	OTHER	0.030471	0.969529
smORFchr2_136885503-136885679	OTHER	0.035774	0.964226
smORFchr6_113616258-113616329	OTHER	0.049429	0.950571
smORFchr3_10204475-10204519	OTHER	0.063724	0.936276
smORFchr4_3939338-3939463	OTHER	0.254825	0.745175
smORFchr16_29597586-29597696	OTHER	0.006294	0.993706
smORFchr13_28952076-28952426	OTHER	0.005571	0.994429
smORFchr14_33923723-33923839	OTHER	0.00555	0.99445
smORFchr17_34031547-34031705	OTHER	0.002025	0.997975
smORFchr3_113630210-113630443	OTHER	0.006619	0.993381
smORFchr16_37883080-37883481	OTHER	0.001544	0.998456
smORFchrX_42060485-42066803	OTHER	0.002937	0.997063
smORFchrX_42060485-42068456	OTHER	0.001276	0.998724
smORFchr13_119429163-119429558	OTHER	0.001953	0.998047
smORFchr7_79729214-79729324	OTHER	0.038631	0.961369
smORFchr10_117081098-117085087	OTHER	0.067652	0.932348
smORFchr5_129068087-129071889	OTHER	0.001423	0.998577

### Sheet: smORFs_quantified_w_DIA-MS
smORF	Microprotein Sequence
smORFchr1:156615947-156616057 ⱡⱡ	MVLGPVQLPSTSYCRDQDTLLPCLGRDVSEFAVAHVT																	¥¥ = in proteome
smORFchr11:61578847-61579068 ⱡⱡ	MAETWRPCWASPGGRAARGVGLFRETLALPWAGFVGARAERVGRGRPFLEESGPTGFCLQPEVGPVVLQGEQIV																	$ = in secretome
smORFchr14:20501265-20501444 ⱡⱡ	MDRSLQGAGGVDQGDDKCHNLSEETIVLSEIRAPFLDGGLRALGLVPSIRLGNRCHRGEQ																	ⱡⱡ = in both compartments
smORFchr2:129306194-129306639 ⱡⱡ	MTKAVAASRGHEPMNHGCFLSNRRPLHDLCSMAKKGVLESWVMDCRSSSVKVSLKLSRLFFRIFPLLDVADTVTRLSLKVKLDIFDVSEVLRDTN
smORFchr2:6872358-6872429 ⱡⱡ	MTSAFKLDFLPDMMVEGRLLVADR
smORFchr6:148354710-148355199 ⱡⱡ	MARGPKKHLKRVAAPRHWMLDKLTGVFAPRPSAGPHRLRECLPLAIFLRNRLKYALTGDEVKKICMQRLIKVDGKVRTDVAYPAGFMDVISIDKSGENFRLVYDTKGRFAVHRITPEEAKYKLCKRSR
smORFchr16:20673607-20673660 $	MPRTCRPHCGLILNRGGE
smORFchr19:5726052-5726102 $	MGTLAEPAVVGKRESQA
smORFchr8:111033881-111034174 $	GTALAPVVAGEYSFLCASEGAGNCRRVAVGSGQGRTWGPGPSGKKASEPRELYEKSRRLEGEGQLQRAAGRSRPWPGSGPGLRRSRISRVAFAIPSEH
smORFchr1:170088902-170110311 ¥¥	MLAGKTGRSQSRAAGEREIYKRPDIWCSRAF
smORFchr13:119429163-119429558 ¥¥	AGRGRSRGLFLGRGGGGPEGGGFPNGAGPAERSQHQSPPPPQPKAPGFLQPPPLRQPRTAPPPGAQSEAPAGSARPPRPGALPGTEQLEGPRGSWASFSPRAFAHAEPRRAESAPCFSESIPRGARSARGRD
smORFchr16:29597586-29597696 ¥¥	GLLGELILLQQQIQEHEEEARRAAGQYSTSYAQQKRK
smORFchr16:31948164-31948448 ¥¥	MVFRRLLAALLHNPQLVERLSESRPIRRAAQLTAFALLQLQLRGHDAARRLRALADQPPGALRRRVVRFKDTFTEELRRGVRDRPGQQKGPGAKA
smORFchr17:34031547-34031705 ¥¥	MRPDAVAAPPSGRRHVGKGIGAQARKGASGSRGSSRRECHVPANREPRGSRSR
smORFchr18:36679609-36681722 ¥¥	MADDKDSLPKLKDLTFLKNQLERLQQRVEGEVNSGVGQDGSLLSSPFFKGFLAGYVVAKLRASAVLGFAVGTCTGIYAAQAYAVPNVEKALKNYFRSLRKGPD
smORFchr18:36680516-36681722 ¥¥	DSLPKLKDLTFLKNQLERLQQRVEGEVNSGVGQDGSLLSSPFFKGFLAGYVVAKLRASAVLGFAVGTCTGIYAAQAYAVPNVEKALKNYFRSLRKGPD
smORFchr18:80211931-80212152 ¥¥	MKRDLSQMADELRRQLVLKKGRYVVLGSKENQGSTLPGSEEASQQENLAGGDSGSDGKDSTDVQDSLQTLGSAS
smORFchr2:136885503-136885679 ¥¥	MSFQNLWREYKVLMVMVPLIGFIHLGWHRIKSSPVFQVPKDDTTELDSLGLASPPKSQT
smORFchr3:10204475-10204519 ¥¥	AKGRGLDGNLHQTLQ
smORFchr3:113630210-113630443 ¥¥	MASGRVALLFSGLLRGRAPRSRALSLMRGCNKIKTERDATVRRTAISSKNVSHAKEKYCNPRDQVLKEPCKGCCSLGS
smORFchrX:42060485-42066803 ¥¥	MTGSLASPTGLKLPIEDGLELLTLLLIKMELCWFAYLRVLDR
smORFchrX:42060485-42068456 ¥¥	MTGSLASPTGLKLPIEDGLELLTLLLIKMELCWFAYLRVLDRPGPAAQQSCVFLIRARAAPPPGPSPREPVARGA
