## Supplementary Table S7 for "Profiling Mouse Brown and White Adipocytes to Identify Metabolically Relevant Small ORFs and Functional Microproteins"

### Sheet: summary
Table S7: compilation of smORF-encoded microproteins identified with mass spectrometry in the DIO/lean young/old mouse plasma study using a standard database match search of the canonical uniprot reviewed proteome amended with the microproteins compiled in Table S1. Sheet 1 ("interact.pep-1%FDR_smORFs_only) is the raw search results from Comet + TPP / PeptideProphet filtered for a 1% peptide FDR …

### Sheet: interact.pep-1%FDR_smORFs_only
probability	spectrum	expect	ions	peptide	protein	calc_neutral_pep_mass
0.8151	20191007_LUM1_CPBA_EASY04_071_30_SA_2165-01_bRP1_01.08696.08696.2	0.0227	2021-05-14	-.n[43.02]M[147.04]SRETFAD.-	smORFchr4:144892858-144892881	1013.41
0.9191	20191007_LUM1_CPBA_EASY04_071_30_SA_2165-01_bRP1_01.27893.27893.2	2.79	2021-02-14	-.M[147.04]LGSFFC[160.03]C[160.03].-	smORFchr5:24587894-24587917	1036.38
0.8875	20191007_LUM1_CPBA_EASY04_071_30_SA_2165-01_bRP1_02.03553.03553.2	0.162	2021-08-16	K.TVGSC[160.03]AAEK.R	smORFchr3:126668864-126669046	921.423
0.8142	20191007_LUM1_CPBA_EASY04_071_30_SA_2165-01_bRP1_02.20240.20240.2	0.0397	2021-07-18	-.MINLLMQHQR.L	smORFchr10:117081098-117085087	1282.66
0.9863	20191007_LUM1_CPBA_EASY04_071_30_SA_2165-01_bRP1_02.22568.22568.2	0.08	2021-07-16	R.LNPASELGL.-	smORFchr10:86300466-86300780	912.492
0.9144	20191007_LUM1_CPBA_EASY04_071_30_SA_2165-01_bRP1_03.23602.23602.2	0.0949	2021-07-16	R.LNPASELGL.-	smORFchr10:86300466-86300780	912.492
0.9919	20191007_LUM1_CPBA_EASY04_071_30_SA_2165-01_bRP1_03.32050.32050.2	0.0027	2021-08-12	R.GDFLALR.C	smORFchr7:25687285-25687536	790.434
0.9207	20191007_LUM1_CPBA_EASY04_071_30_SA_2165-01_bRP1_03.51215.51215.2	0.0398	2021-04-16	K.EQLDIQFM[147.04]K.K	smORFchr13:76104712-76104762	1166.56
0.7786	20191007_LUM1_CPBA_EASY04_071_30_SA_2165-01_bRP1_04.07550.07550.2	0.078	2021-05-12	R.YASIC[160.03]QK.Y	smORFchrX:57660311-57660511	868.411
0.973	20191007_LUM1_CPBA_EASY04_071_30_SA_2165-01_bRP1_04.33950.33950.2	0.00292	2021-09-12	R.GDFLALR.C	smORFchr7:25687285-25687536	790.434
0.9286	20191007_LUM1_CPBA_EASY04_071_30_SA_2165-01_bRP1_04.35121.35121.2	0.0712	2021-05-14	R.KLNWQEAI.-	smORFchr6:52158627-52173641	1000.53
0.9581	20191007_LUM1_CPBA_EASY04_071_30_SA_2165-01_bRP1_04.46045.46045.3	0.0269	8/108	K.WTFHPEKNFPM[147.04]ASPSTAGDLC[160.03]C[160.03]IQLLLA.-	smORFchr17:34639819-34639935	3219.52
0.8535	20191007_LUM1_CPBA_EASY04_071_30_SA_2165-01_bRP1_05.07545.07545.2	0.0233	2021-05-12	R.YASIC[160.03]QK.Y	smORFchrX:57660311-57660511	868.411
0.9517	20191007_LUM1_CPBA_EASY04_071_30_SA_2165-01_bRP1_07.58601.58601.4	76.2	1/132	-.SPRILKAVILILVPGVTWWPELR.R	smORFchr10:41529187-41529312	2655.6
0.9579	20191007_LUM1_CPBA_EASY04_071_30_SA_2165-01_bRP1_08.26891.26891.2	0.0611	2021-07-16	R.LNPASELGL.-	smORFchr10:86300466-86300780	912.492
0.9313	20201111_LUM1_CPBA_EASY04_089_30_SA_1887-01_bRP1_02.20578.20578.2	0.244	2021-07-16	R.DLPTTHSLG.-	smORFchr6:60401651-60403607	939.466
0.9506	20201111_LUM1_CPBA_EASY04_089_30_SA_1887-01_bRP1_03.03305.03305.2	0.0416	2021-06-18	-.n[43.02]M[147.04]AVVM[147.04]AAGAR.T	smORFchr14:47277163-47289577	1049.5
0.8711	20201111_LUM1_CPBA_EASY04_089_30_SA_1887-01_bRP1_03.41677.41677.2	0.0779	2021-05-14	-.MPSMWNLI.-	smORFchr1:133660158-133660181	990.467
0.8676	20201111_LUM1_CPBA_EASY04_089_30_SA_1887-01_bRP1_04.16785.16785.2	0.0174	2021-05-18	-.M[147.04]INLLMQHQR.L	smORFchr10:117081098-117085087	1298.66
0.7795	20201111_LUM1_CPBA_EASY04_089_30_SA_1887-01_bRP1_05.16781.16781.2	0.0325	2021-06-18	-.M[147.04]INLLMQHQR.L	smORFchr10:117081098-117085087	1298.66
0.8253	20201111_LUM1_CPBA_EASY04_089_30_SA_1887-01_bRP1_05.22317.22317.2	0.0513	2021-07-18	-.MINLLMQHQR.L	smORFchr10:117081098-117085087	1282.66
0.8708	20201111_LUM1_CPBA_EASY04_089_30_SA_1887-01_bRP1_06.15725.15725.2	0.204	2021-07-12	R.ILSASLR.N	smORFchr7:79729214-79729324	758.465
0.9711	20201111_LUM1_CPBA_EASY04_089_30_SA_1887-01_bRP1_06.16743.16743.2	0.00144	2021-06-18	-.M[147.04]INLLMQHQR.L	smORFchr10:117081098-117085087	1298.66
1	20201111_LUM1_CPBA_EASY04_089_30_SA_1887-01_bRP1_06.29182.29182.4	4.46e-11	40/162	K.VFC[160.03]HQANDVHIYQTQVVMTNTLETSSGK.S	smORFchr19:11047983-11050396,smORFchr19:11047983-11048347	3206.51
1	20201111_LUM1_CPBA_EASY04_089_30_SA_1887-01_bRP1_06.29197.29197.4	4.32e-12	39/162	K.VFC[160.03]HQANDVHIYQTQVVMTNTLETSSGK.S	smORFchr19:11047983-11050396,smORFchr19:11047983-11048347	3206.51
1	20201111_LUM1_CPBA_EASY04_089_30_SA_1887-01_bRP1_06.29221.29221.3	1.65e-17	33/108	K.VFC[160.03]HQANDVHIYQTQVVMTNTLETSSGK.S	smORFchr19:11047983-11050396,smORFchr19:11047983-11048347	3206.51
0.8497	20201111_LUM1_CPBA_EASY04_089_30_SA_1887-01_bRP1_06.39599.39599.2	0.137	1936-06-01	-.n[43.02]MQQQQQQESPQGSSGSSSR.G	smORFchrX:159627451-159627525	2105.9
0.984	20201111_LUM1_CPBA_EASY04_089_30_SA_1887-01_bRP1_07.16743.16743.2	0.00462	2021-05-18	-.M[147.04]INLLMQHQR.L	smORFchr10:117081098-117085087	1298.66
1	20201111_LUM1_CPBA_EASY04_089_30_SA_1887-01_bRP1_07.30450.30450.4	7.62e-10	31/162	K.VFC[160.03]HQANDVHIYQTQVVMTNTLETSSGK.S	smORFchr19:11047983-11050396,smORFchr19:11047983-11048347	3206.51
0.7881	20201111_LUM1_CPBA_EASY04_089_30_SA_1887-01_bRP1_08.02979.02979.2	0.0592	2021-07-14	R.HAGQLSTR.V	smORFchr19:10895258-10895416	868.452
0.8535	20201111_LUM1_CPBA_EASY04_089_30_SA_1887-01_bRP1_08.15344.15344.2	0.492	2021-08-12	R.ILSASLR.N	smORFchr7:79729214-79729324	758.465
0.9781	20201111_LUM1_CPBA_EASY04_089_30_SA_1887-01_bRP1_08.16498.16498.2	0.00611	2021-06-18	-.M[147.04]INLLMQHQR.L	smORFchr10:117081098-117085087	1298.66
0.8784	20201111_LUM1_CPBA_EASY04_089_30_SA_1887-01_bRP1_08.22831.22831.2	0.0768	2021-07-18	-.MINLLMQHQR.L	smORFchr10:117081098-117085087	1282.66
0.8861	20201111_LUM1_CPBA_EASY04_089_30_SA_1888-01_bRP1_01.03619.03619.2	0.242	2021-07-18	-.n[43.02]M[147.04]AVVM[147.04]AAGAR.T	smORFchr14:47277163-47289577	1049.5
0.9569	20201111_LUM1_CPBA_EASY04_089_30_SA_1888-01_bRP1_01.16285.16285.2	0.00836	2021-06-14	R.HLYLDGVY.-	smORFchr4:141424290-141424595	978.481
0.791	20201111_LUM1_CPBA_EASY04_089_30_SA_1888-01_bRP1_02.12408.12408.2	0.0343	2021-07-24	R.SFAASHDAPAEPR.L	smORFchr9:52048264-52060845	1354.63
0.9101	20201111_LUM1_CPBA_EASY04_089_30_SA_1888-01_bRP1_03.22548.22548.2	0.039	2021-08-18	-.MINLLMQHQR.L	smORFchr10:117081098-117085087	1282.66
0.9422	20201111_LUM1_CPBA_EASY04_089_30_SA_1888-01_bRP1_03.38940.38940.2	0.0662	2021-05-14	-.MPSMWNLI.-	smORFchr1:133660158-133660181	990.467
0.9816	20201111_LUM1_CPBA_EASY04_089_30_SA_1888-01_bRP1_03.41318.41318.2	0.0512	2021-05-14	-.MPSMWNLI.-	smORFchr1:133660158-133660181	990.467
0.9181	20201111_LUM1_CPBA_EASY04_089_30_SA_1888-01_bRP1_04.12410.12410.2	0.578	2021-07-12	-.M[147.04]SPHITK.D	smORFchr11:76696301-76696435	828.416
0.9102	20201111_LUM1_CPBA_EASY04_089_30_SA_1888-01_bRP1_04.12732.12732.2	0.201	2021-05-12	-.M[147.04]SPHITK.D	smORFchr11:76696301-76696435	828.416
0.9782	20201111_LUM1_CPBA_EASY04_089_30_SA_1888-01_bRP1_04.17616.17616.2	0.00954	2021-08-18	-.M[147.04]INLLMQHQR.L	smORFchr10:117081098-117085087	1298.66
0.8313	20201111_LUM1_CPBA_EASY04_089_30_SA_1888-01_bRP1_04.23892.23892.2	0.0466	2021-07-18	-.MINLLMQHQR.L	smORFchr10:117081098-117085087	1282.66
0.8652	20201111_LUM1_CPBA_EASY04_089_30_SA_1888-01_bRP1_04.43627.43627.2	0.055	2021-05-14	-.MPSMWNLI.-	smORFchr1:133660158-133660181	990.467
0.9352	20201111_LUM1_CPBA_EASY04_089_30_SA_1888-01_bRP1_05.17938.17938.2	0.0282	2021-06-18	-.M[147.04]INLLMQHQR.L	smORFchr10:117081098-117085087	1298.66
0.8564	20201111_LUM1_CPBA_EASY04_089_30_SA_1888-01_bRP1_05.43455.43455.3	17.5	4/120	K.EC[160.03]GC[160.03]SAVC[160.03]C[160.03]MGDIGGESLLESEC[160.03]PSPYFMLK.S	smORFchr5:129068087-129071889	3542.43
0.9907	20201111_LUM1_CPBA_EASY04_089_30_SA_1888-01_bRP1_06.18008.18008.2	0.000934	2021-06-18	-.M[147.04]INLLMQHQR.L	smORFchr10:117081098-117085087	1298.66
1	20201111_LUM1_CPBA_EASY04_089_30_SA_1888-01_bRP1_06.26660.26660.4	9.74e-11	34/162	K.VFC[160.03]HQANDVHIYQTQVVM[147.04]TNTLETSSGK.S	smORFchr19:11047983-11050396,smORFchr19:11047983-11048347	3222.51
1	20201111_LUM1_CPBA_EASY04_089_30_SA_1888-01_bRP1_06.26676.26676.4	1.31e-10	35/162	K.VFC[160.03]HQANDVHIYQTQVVM[147.04]TNTLETSSGK.S	smORFchr19:11047983-11050396,smORFchr19:11047983-11048347	3222.51
0.9672	20201111_LUM1_CPBA_EASY04_089_30_SA_1888-01_bRP1_07.48436.48436.3	6.23	1932-02-01	-.n[43.02]MC[160.03]NEHDLDF.-	smORFchr2:94212050-94212076	1221.44
0.9723	20201111_LUM1_CPBA_EASY04_089_30_SA_1888-01_bRP1_08.23702.23702.2	0.0373	2021-07-18	-.M[147.04]INLLMQHQR.L	smORFchr10:117081098-117085087	1298.66
1	20201111_LUM1_CPBA_EASY04_089_30_SA_1889-01_bRP1_01.22447.22447.2	3.37e-05	15/26	K.EDLC[160.03]NAEIATGSSS.-	smORFchr15:75428027-75431436	1452.6
0.762	20201111_LUM1_CPBA_EASY04_089_30_SA_1889-01_bRP1_02.03202.03202.2	0.74	2021-07-14	R.SGAAPAPR.M	smORFchr11:35121298-35121384	725.382
0.9793	20201111_LUM1_CPBA_EASY04_089_30_SA_1889-01_bRP1_02.11901.11901.2	0.022	2021-08-24	R.SFAASHDAPAEPR.L	smORFchr9:52048264-52060845	1354.63
0.8838	20201111_LUM1_CPBA_EASY04_089_30_SA_1889-01_bRP1_02.17439.17439.2	0.665	2021-05-16	K.C[160.03]ITC[160.03]C[160.03]C[160.03]PGR.T	smORFchr3:38455530-38455592	1182.44
0.8541	20201111_LUM1_CPBA_EASY04_089_30_SA_1889-01_bRP1_03.20922.20922.2	0.135	2021-07-18	-.MINLLMQHQR.L	smORFchr10:117081098-117085087	1282.66
0.9778	20201111_LUM1_CPBA_EASY04_089_30_SA_1889-01_bRP1_03.39320.39320.2	0.0113	2021-05-14	-.MPSMWNLI.-	smORFchr1:133660158-133660181	990.467
0.9799	20201111_LUM1_CPBA_EASY04_089_30_SA_1889-01_bRP1_04.17033.17033.2	0.0328	2021-05-18	-.M[147.04]INLLMQHQR.L	smORFchr10:117081098-117085087	1298.66
0.8396	20201111_LUM1_CPBA_EASY04_089_30_SA_1889-01_bRP1_04.22652.22652.2	0.167	2021-07-20	-.M[147.04]FPVTQM[147.04]LHGR.G	smORFchr19:5844438-5844482	1347.64
0.9549	20201111_LUM1_CPBA_EASY04_089_30_SA_1889-01_bRP1_04.22801.22801.2	0.0165	2021-08-18	-.MINLLMQHQR.L	smORFchr10:117081098-117085087	1282.66
0.993	20201111_LUM1_CPBA_EASY04_089_30_SA_1889-01_bRP1_05.16907.16907.2	0.00631	2021-06-18	-.M[147.04]INLLMQHQR.L	smORFchr10:117081098-117085087	1298.66
0.9884	20201111_LUM1_CPBA_EASY04_089_30_SA_1889-01_bRP1_06.16399.16399.2	0.00835	2021-08-18	-.M[147.04]INLLMQHQR.L	smORFchr10:117081098-117085087	1298.66
0.92	20201111_LUM1_CPBA_EASY04_089_30_SA_1889-01_bRP1_06.22294.22294.2	0.0475	2021-05-18	-.MINLLMQHQR.L	smORFchr10:117081098-117085087	1282.66
1	20201111_LUM1_CPBA_EASY04_089_30_SA_1889-01_bRP1_06.28848.28848.4	3.08e-10	34/162	K.VFC[160.03]HQANDVHIYQTQVVMTNTLETSSGK.S	smORFchr19:11047983-11050396,smORFchr19:11047983-11048347	3206.51
1	20201111_LUM1_CPBA_EASY04_089_30_SA_1889-01_bRP1_06.28856.28856.4	1.35e-11	37/162	K.VFC[160.03]HQANDVHIYQTQVVMTNTLETSSGK.S	smORFchr19:11047983-11050396,smORFchr19:11047983-11048347	3206.51
1	20201111_LUM1_CPBA_EASY04_089_30_SA_1889-01_bRP1_06.28871.28871.3	1.5e-12	27/108	K.VFC[160.03]HQANDVHIYQTQVVMTNTLETSSGK.S	smORFchr19:11047983-11050396,smORFchr19:11047983-11048347	3206.51
0.8015	20201111_LUM1_CPBA_EASY04_089_30_SA_1889-01_bRP1_06.49517.49517.3	0.154	9/100	-.M[147.04]GPPRAAGSWPTPAVPSSTM[147.04]GFEDTR.Q	smORFchr17:34950796-34952373,smORFchr17:34950400-34952373,smORFchr17:34951803-34952373	2734.25
0.9641	20201111_LUM1_CPBA_EASY04_089_30_SA_1889-01_bRP1_07.16407.16407.2	0.0292	2021-05-18	-.M[147.04]INLLMQHQR.L	smORFchr10:117081098-117085087	1298.66
0.7839	20201111_LUM1_CPBA_EASY04_089_30_SA_1889-01_bRP1_07.40764.40764.2	0.0509	1936-06-01	-.n[43.02]MQQQQQQESPQGSSGSSSR.G	smORFchrX:159627451-159627525	2105.9
0.8744	20201111_LUM1_CPBA_EASY04_089_30_SA_1889-01_bRP1_08.07800.07800.2	0.0778	2021-06-12	R.YASIC[160.03]QK.Y	smORFchrX:57660311-57660511	868.411
0.9184	20201111_LUM1_CPBA_EASY04_089_30_SA_1889-01_bRP1_08.24891.24891.3	0.056	1996-06-01	R.GLGFASSPASQTGFAMSLPQTVSPR.K	smORFchr17:35994483-35994662	2493.23
0.8206	20201111_LUM1_CPBA_EASY04_089_30_SA_1890-01_bRP1_01.19578.19578.2	3.95	2021-05-16	K.C[160.03]ITC[160.03]C[160.03]C[160.03]PGR.T	smORFchr3:38455530-38455592	1182.44
1	20201111_LUM1_CPBA_EASY04_089_30_SA_1890-01_bRP1_01.21842.21842.2	0.00014	13/26	K.EDLC[160.03]NAEIATGSSS.-	smORFchr15:75428027-75431436	1452.6
0.9726	20201111_LUM1_CPBA_EASY04_089_30_SA_1890-01_bRP1_04.16606.16606.2	0.0156	2021-06-18	-.M[147.04]INLLMQHQR.L	smORFchr10:117081098-117085087	1298.66
0.9476	20201111_LUM1_CPBA_EASY04_089_30_SA_1890-01_bRP1_04.38973.38973.2	0.0187	2021-05-14	-.MPSMWNLI.-	smORFchr1:133660158-133660181	990.467
0.7953	20201111_LUM1_CPBA_EASY04_089_30_SA_1890-01_bRP1_05.15701.15701.2	0.474	2021-08-12	R.ILSASLR.N	smORFchr7:79729214-79729324	758.465
0.9829	20201111_LUM1_CPBA_EASY04_089_30_SA_1890-01_bRP1_05.16604.16604.2	0.007	2021-05-18	-.M[147.04]INLLMQHQR.L	smORFchr10:117081098-117085087	1298.66
0.9801	20201111_LUM1_CPBA_EASY04_089_30_SA_1890-01_bRP1_06.16440.16440.2	0.0111	2021-05-18	-.M[147.04]INLLMQHQR.L	smORFchr10:117081098-117085087	1298.66
1	20201111_LUM1_CPBA_EASY04_089_30_SA_1890-01_bRP1_06.25070.25070.4	5.09e-11	36/162	K.VFC[160.03]HQANDVHIYQTQVVM[147.04]TNTLETSSGK.S	smORFchr19:11047983-11050396,smORFchr19:11047983-11048347	3222.51
1	20201111_LUM1_CPBA_EASY04_089_30_SA_1890-01_bRP1_06.25098.25098.4	8.26e-14	37/162	K.VFC[160.03]HQANDVHIYQTQVVM[147.04]TNTLETSSGK.S	smORFchr19:11047983-11050396,smORFchr19:11047983-11048347	3222.51
1	20201111_LUM1_CPBA_EASY04_089_30_SA_1890-01_bRP1_06.29699.29699.4	1.37e-15	38/162	K.VFC[160.03]HQANDVHIYQTQVVMTNTLETSSGK.S	smORFchr19:11047983-11050396,smORFchr19:11047983-11048347	3206.51
0.8547	20201111_LUM1_CPBA_EASY04_089_30_SA_1890-01_bRP1_06.40477.40477.2	0.206	1936-06-01	-.n[43.02]MQQQQQQESPQGSSGSSSR.G	smORFchrX:159627451-159627525	2105.9
0.8102	20201111_LUM1_CPBA_EASY04_089_30_SA_1890-01_bRP1_06.51340.51340.3	0.0284	10/100	-.M[147.04]GPPRAAGSWPTPAVPSSTM[147.04]GFEDTR.Q	smORFchr17:34950796-34952373,smORFchr17:34950400-34952373,smORFchr17:34951803-34952373	2734.25
0.8746	20201111_LUM1_CPBA_EASY04_089_30_SA_1890-01_bRP1_07.16302.16302.2	0.0715	2021-05-18	-.M[147.04]INLLMQHQR.L	smORFchr10:117081098-117085087	1298.66
0.7825	20201111_LUM1_CPBA_EASY04_089_30_SA_1890-01_bRP1_07.42473.42473.3	0.072	1944-10-01	-.n[43.02]M[147.04]GRLDEALATLR.L	smORFchr16:55974068-55974298	1402.72
0.9704	20201111_LUM1_CPBA_EASY04_089_30_SA_1890-01_bRP1_08.16316.16316.2	0.0848	2021-06-18	-.M[147.04]INLLMQHQR.L	smORFchr10:117081098-117085087	1298.66
0.7613	20201111_LUM1_CPBA_EASY04_089_30_SA_1890-01_bRP1_08.22517.22517.2	0.0849	2021-06-18	-.MINLLMQHQR.L	smORFchr10:117081098-117085087	1282.66
1	20201111_LUM1_CPBA_EASY04_089_30_SA_1890-01_bRP1_08.30271.30271.4	3.51e-09	21/162	K.VFC[160.03]HQANDVHIYQTQVVMTNTLETSSGK.S	smORFchr19:11047983-11050396,smORFchr19:11047983-11048347	3206.51

### Sheet: all_MS-IDed_smORFs_fasta_format
protein
>smORFchr4:144892858-144892881
MSRETFAD
>smORFchr5:24587894-24587917
MLGSFFCC
>smORFchr3:126668864-126669046
MNSSEGTALDRMVLEFLPSPGRAGVYLKYKTVGSCAAEKRDAEKMHPCNACCEKSLMTPLQ
>smORFchr10:117081098-117085087
MINLLMQHQRLTILMARSSAHMVF
>smORFchr10:86300466-86300780
PLVGGGGPRAPEGLGPLAPLYHSAALDSRSQWAAGSRQRQESSSPASPLPDPSPGGHSLAPRTRVPATLGHLVLSRRATWKALPRSSSLPTVHSARLNPASELGL
>smORFchr7:25687285-25687536
DFSAATASQRRGDFLALRCLARRQDLRTPDSPAHRRGHSIATRRSSDAPIPDQPSGATNPASREDFTPKLGRTPCTPPSPQPAS
>smORFchr13:76104712-76104762
MGKEQLDIQFMKKMQAW
>smORFchrX:57660311-57660511
MENANVLARYASICQKYGIVPIVEPEILPNGDHDLKHCQYVTEKVLVAVYKALSDHHVYLEGTLLKP
>smORFchr6:52158627-52173641
MGGPLRGPFPTQPRKLNWQEAI
>smORFchr17:34639819-34639935
MVMLSLKRARKWTFHPEKNFPMASPSTAGDLCCIQLLLA
>smORFchr10:41529187-41529312
SPRILKAVILILVPGVTWWPELRRVPNDHPSGRLRAITSNID
>smORFchr6:60401651-60403607
MNFLLLALAFLVSAAEEPLQEKRDLPTTHSLG
>smORFchr14:47277163-47289577
MAVVMAAGARTAPLELSSERSVQKVPRRNFLLEKLKTQYL
>smORFchr1:133660158-133660181
MPSMWNLI
>smORFchr7:79729214-79729324
KSRLLAGLRILSASLRNLLPSSTILIEACGYVRILPK
>smORFchr19:11047983-11050396
MSPIPLIFIFGGVLIICLMQQYLAYKSSKNVVKVFCHQANDVHIYQTQVVMTNTLETSSGKSHPLGRSGEIQSLKKQN
>smORFchr19:11047983-11048347
MQQYLAYKSSKNVVKVFCHQANDVHIYQTQVVMTNTLETSSGKSHPLGRSGEIQSLKKQN
>smORFchrX:159627451-159627525
MQQQQQQESPQGSSGSSSRGSSGRR
>smORFchr19:10895258-10895416
LQKAEARHRPPPHVKQLCEHRHAGQLSTRVRALRKRRGTGSGPRRLQRTGNPL
>smORFchr4:141424290-141424595
VHNRGAEVPTWRARRGQSLTQSGGFNGISAGQGTRSPFLANERLATSRASGLGRLPQGSQRDSHDCYLPCNSRNLKPRATCHPEALTATCTRQRHLYLDGVY
>smORFchr9:52048264-52060845
GGHIAELSAAAAARLLSGGSGLAPPTLRSFAASHDAPAEPRLSQPAAGREGATHFRGYNCL
>smORFchr11:76696301-76696435
MSPHITKDRMVGAECPPVPKIQKHKLGGKSLHHSIASPRQTGGKI
>smORFchr5:129068087-129071889
MPSRTHHRQELPTKEGKECGCSAVCCMGDIGGESLLESECPSPYFMLKSLFPGRWHQEVIRSRGRSPRDWNPAGFKGSCLHPTPQKDPWRAHHPSTADFPHCHGKGSNRSNLRESCKMPRSATLSRQYKSLQVCTAPLT
>smORFchr2:94212050-94212076
MCNEHDLDF
>smORFchr15:75428027-75431436
MDNSHATKSCVLILLVALLRAERVQGLECYQCFDVPLETSCNTTTCLNGWCVIQIIEIIEDSQRKKAKNSYCFSICPTNKYFTILDATVSVKSFCCKEDLCNAEIATGSSS
>smORFchr11:35121298-35121384
MRSGAAPAPRMELLPPPPGAPRSARTPCA
>smORFchr3:38455530-38455592
WEKCITCCCPGRTQGHRGVTL
>smORFchr19:5844438-5844482
MFPVTQMLHGRGLSL
>smORFchr17:34950796-34952373
MGPPRAAGSWPTPAVPSSTMGFEDTRQLPTPEERVSSEDFTGAPSPHLDEG
>smORFchr17:34950400-34952373
MGPPRAAGSWPTPAVPSSTMGFEDTRQLPTPEERALLLRTDKLDGFLLLCCQLSEHERL
>smORFchr17:34951803-34952373
MGPPRAAGSWPTPAVPSSTMGFEDTRQLPTPEERLVLGFTGMLVSWLDFLEGVDSRQGFSM
>smORFchr17:35994483-35994662
MCFARGLGFASSPASQTGFAMSLPQTVSPRKPFKVAVCLFWSEMSVIKSRKAYNRQAFAT
>smORFchr16:55974068-55974298
MGRLDEALATLRLQHHLQLGEGLAVPLPPLVVEGPAAHDVAGGGLADLPLDIALGARRIGLAFVRQVAQDGPVALLA

### Sheet: Signal_P_prediction_summary
# SignalP-5.0	Organism: Eukarya	Timestamp: 20211002214558
# ID	Prediction	SP(Sec/SPI)	OTHER	CS Position
smORFchr4:144892858-144892881	OTHER	0.060745	0.939256
smORFchr5:24587894-24587917	OTHER	0.270281	0.729719
smORFchr3:126668864-126669046	OTHER	0.003159	0.996841
smORFchr10:117081098-117085087	OTHER	0.067652	0.932348
smORFchr10:86300466-86300780	OTHER	0.003618	0.996382
smORFchr7:25687285-25687536	OTHER	0.001798	0.998202
smORFchr13:76104712-76104762	OTHER	0.034368	0.965632
smORFchrX:57660311-57660511	OTHER	0.001589	0.998411
smORFchr6:52158627-52173641	OTHER	0.026479	0.973521
smORFchr17:34639819-34639935	OTHER	0.015005	0.984995
smORFchr10:41529187-41529312	OTHER	0.338618	0.661382
smORFchr6:60401651-60403607	SP(Sec/SPI)	0.990012	0.009988	CS pos: 14-15. VSA-AE. Pr: 0.4625
smORFchr14:47277163-47289577	OTHER	0.004968	0.995032
smORFchr1:133660158-133660181	OTHER	0.211229	0.788772
smORFchr7:79729214-79729324	OTHER	0.038631	0.961369
smORFchr19:11047983-11050396	OTHER	0.454156	0.545844
smORFchr19:11047983-11048347	OTHER	0.000741	0.999259
smORFchrX:159627451-159627525	OTHER	0.008865	0.991135
smORFchr19:10895258-10895416	OTHER	0.002376	0.997624
smORFchr4:141424290-141424595	OTHER	0.001587	0.998413
smORFchr9:52048264-52060845	OTHER	0.007267	0.992733
smORFchr11:76696301-76696435	OTHER	0.003375	0.996625
smORFchr5:129068087-129071889	OTHER	0.001423	0.998577
smORFchr2:94212050-94212076	OTHER	0.028311	0.971689
smORFchr15:75428027-75431436	SP(Sec/SPI)	0.999075	0.000925	CS pos: 26-27. VQG-LE. Pr: 0.9820
smORFchr11:35121298-35121384	OTHER	0.040529	0.959471
smORFchr3:38455530-38455592	OTHER	0.048123	0.951877
smORFchr19:5844438-5844482	OTHER	0.097217	0.902783
smORFchr17:34950796-34952373	OTHER	0.00588	0.99412
smORFchr17:34950400-34952373	OTHER	0.004064	0.995936
smORFchr17:34951803-34952373	OTHER	0.008764	0.991236
smORFchr17:35994483-35994662	OTHER	0.009647	0.990353
smORFchr16:55974068-55974298	OTHER	0.002391	0.997609
